## Supplemental Table S4 for "Direct binding of arsenicals to nuclear transport factors disrupts nucleocytoplasmic transport"

### Sheet: Sheet1
As-Biotin final 174	Proteins with urface-exposed cysteines (Marino et al 2010)	As(III) sensitive heterozygous diploids (Pan et al 2010)	Essential genes	Aggregated proteins in the presence of arsenite As(III) (WT cells) - (As-set in Ibstedt et al 2014)	Negative genetic interactors KAP95	Negative genetic interactors PSE1/KAP121	Negative genetic interactors PDA1	Negative genetic interactors CCT1	Negative genetic interactors NUP84	Compendium As(III) sensitive (haploid) mutants Thorsen, Haugen, Zhou, Pan (712 genes)
YLR304C	YAL005C	YDR212W	YAL001C	YLL026W	YKL112W	YMR186W	YLR418C	YDL042C	YJL115W	YAL002W
YNL220W	YAL038W	YDL143W	YAL003W	YDR127W	YPL005W	YPL240C	YLR418C	YFL039C	YER016W	YAL012W
YOR374W	YAL049C	YJR064W	YAL012W	YER043C	YER093C-A	YJL030W	YNL192W	YML085C	YOR026W	YAL013W
YER073W	YAR071W	YJL111W	YAL025C	YGL195W	YLR089C	YER110C	YNL192W	YDL042C	YML102W	YAL016W
YPL061W	YBL047C	YJL009W	YAL032C	YJR137C	YLR089C	YGR188C	YLR233C	YGR157W	YOR046C	YAL021C
YPL195W	YBL058W	YAL038W	YAL033W	YNL209W	YDL008W	YLR418C	YJL104W	YMR186W	YGL020C	YAL023C
YGL157W	YBL064C	YLR293C	YAL034W-A	YHR183W	YDL008W	YGL086W	YGR229C	YPL240C	YER133W	YAL024C
YJR121W	YBR035C	YMR296C	YAL035W	YDL182W	YNL077W	YMR224C	YDR356W	YGR105W	YCL061C	YAL042W
YDR298C	YBR046C	YGL092W	YAL038W	YJR010W	YIL040W	YMR190C	YLR212C	YGR106C	YBR195C	YAL043C-A
YHR208W	YBR078W	YDR228C	YAL041W	YKL182W	YLR085C	YGR274C	YGR105W	YGR157W	YKL113C	YAL047C
YLR319C	YBR092C	YMR061W	YAL043C	YGL062W	YJL115W	YBR017C	YGR106C	YGR157W	YER095W	YAL055W
YMR038C	YBR093C	YLR208W	YAL047C	YBL072C	YKL185W	YLR131C	YBL015W	YNL169C	YPR018W	YAL056W
YIL142W	YBR097W	YHR172W	YAR007C	YER036C	YBR128C	YLR131C	YCR005C	YLR089C	YDL013W	YAR002aW
YJL014W	YBR111C	YGL207W	YAR008W	YGL026C	YNR007C	YFL039C	YAL051W	YIL040W	YGL043W	YAR003W
YDL143W	YBR118W	YLR212C	YAR019C	YDL084W	YBL078C	YFL039C	YAR035W	YLR370C	YDR458C	YAR015W
YJR064W	YBR121C	YNL220W	YBL003C	YPR145W	YKL146W	YOR249C	YML042W	YBR200W	YHR004C	YBL002W
YDR188W	YBR130C	YDR264C	YBL004W	YBR025C	YBL089W	YHR129C	YPL240C	YDL074C	YJL041W	YBL006C
YJL111W	YBR218C	YDR035W	YBL007C	YFL045C	YCL029C	YHR129C	YPR194C	YLR015W	YMR047C	YBL007C
YJL008C	YBR234C	YPR199C	YBL014C	YAL005C	YFL007W	YLR412W	YGR229C	YLR110C	YML032C	YBL008W
YCR093W	YBR244W	YPR201W	YBL018C	YGR204W	YLR078C	YCL029C	YPR173C	YLR418C	YDR159W	YBL010C
YPL160W	YBR249C	YLR433C	YBL020W	YOL121C	YDL074C	YCL029C	YDL142C	YOR349W	YAL009W	YBL013W
YCL064C	YBR267W	YLL009C	YBL023C	YNL064C	YNR051C	YBL097W	YOR080W	YPL241C	YAL009W	YBL015W
YGL206C	YBR286W	YBR112C	YBL026W	YGR240C	YNR051C	YPR057W	YKL106W	YNL298W	YAL009W	YBL022C
YJR109C	YCL030C	YMR091C	YBL030C	YLR058C	YHR036W	YPR057W	YBL015W	YKL139W	YGR063C	YBL024W
YGR218W	YCL040W	YER007W	YBL034C	YKL080W	YHR036W	YOR026W	YBL015W	YAL013W	YOR046C	YBL038W
YGL238W	YCL043C	YPL159C	YBL035C	YOR184W	YHR036W	YJR076C	YDL008W	YOR080W	YPL075W	YBL045C
YCR054C	YCR053W	YDR300C	YBL040C	YDL160C	YHR036W	YHR107C	YLR170C	YBR078W	YER133W	YBL046W
YML070W	YCR083W	YOR265W	YBL041W	YLR303W	YHR036W	YFR028C	YMR062C	YMR202W	YDR458C	YBL047C
YGL078C	YEL034W	YBR095C	YBL050W	YMR309C	YHR036W	YFR028C	YDR127W	YFR019W	YKL057C	YBL051C
YNL118C	YEL046C	YDR334W	YBL058W	YFL037W	YGL247W	YFR028C	YGL148W	YLR342W	YKR082W	YBL064C
YHR019C	YEL071W	YML124C	YBL073W	YMR108W	YGL247W	YBL084C	YGL148W	YIL134W	YKL113C	YBL089W
YDR141C	YER003C	YCR084C	YBL074C	YPR036W	YOR026W	YBL084C	YBL099W	YNL153C	YMR078C	YBL090W
YDR294C	YER055C	YBL086C	YBL076C	YGR264C	YCR063W	YBR135W	YPL078C	YNL021W	YHR191C	YBL104C
YHL030W	YER073W		YBL077W	YLR197W	YCR063W	YCR086W	YJR078W	YPR179C	YCL016C	YBR006W
YMR212C	YER177W		YBL078C	YLR432W	YGR140W	YCR086W	YGR230W	YJR075W	YOR144C	YBR011C
YOR133W	YHL021C		YBL084C	YGR124W	YGR140W	YHR143W	YCR002C	YGL194C	YER083C	YBR027C
YLR372W	YHL034C		YBL092W	YLR167W	YGR140W	YDR424C	YJR076C	YOL012C	YBR010W	YBR030W
YPL086C	YHR019C		YBL097W	YHR137W	YJR064W	YDR424C	YJR076C	YNL322C	YMR091C	YBR036C
YNL313C	YHR068W		YBL102W	YNL007C	YJR076C	YKL048C	YJR076C	YDR532C	YMR190C	YBR037C
YMR015C	YHR074W		YBL105C	YKL081W	YGL116W	YKL048C	YJR076C	YPL055C	YMR190C	YBR047W
YHR190W	YHR174W		YBR002C	YBR143C	YOR074C	YKL048C	YHR107C	YJR074W	YER116C	YBR061C
YOR317W	YHR183W		YBR004C	YGL009C	YHR166C	YKL207W	YLR314C	YHR004C	YIL126W	YBR064W
YMR246W	YHR208W		YBR009C	YBR079C	YHR166C	YKL207W	YLR314C	YHL023C	YOL006C	YBR066C
YKL182W	YHR215W		YBR011C	YDR037W	YBL084C	YJL085W	YCR093W	YBL079W	YER171W	YBR077C
YMR058W	YIL005W		YBR024W	YHR019C	YDL126C	YNL153C	YCR005C	YML103C	YPL153C	YBR078W
YLR342W	YIL116W		YBR029C	YDL171C	YMR168C	YLL035W	YCR005C	YNL056W	YJR052W	YBR081C
YLL029W	YIL138C		YBR038W	YER056C-A	YMR168C	YLR293C	YBR135W	YGR078C	YDR101C	YBR085W
YLR291C	YIR037W		YBR049C	YDR380W	YER164W	YGL194C	YLR117C	YNL097C	YOR046C	YBR094W
YFR009W	YKL060C		YBR055C	YNL189W	YPL008W	YGL194C	YNR041C	YDR183W	YHR192W	YBR095C
YAL044C	YKL215C		YBR059C	YHR021C	YPR120C	YPL209C	YHR116W	YIL095W	YLL023C	YBR108W
YEL022W	YFL039C		YBR060C	YDR238C	YOR250C	YLR347C	YHR191C	YNL169C	YOR165W	YBR111C
YKL104C	YFR053C		YBR070C	YGL206C	YHR146W	YLR347C	YBR291C	YJL204C	YIL044C	YBR127C
YHR183W	YDL055C		YBR079C	YML048W	YMR078C	YOL047C	YBR291C	YOR275C	YBR194W	YBR133C
YDR508C	YDL065C		YBR080C	YEL034W	YMR078C	YDR378C	YDR052C	YNL294C	YBR164C	YBR140C
YOL059W	YDL066W		YBR087W	YLR153C	YPR135W	YGL219C	YCL016C	YGL045W	YPL051W	YBR147W
YML048W	YDL185W		YBR088C	YOR310C	YPR135W	YJR074W	YNL118C	YFL036W	YJL081C	YBR171W
YMR217W	YDL229W		YBR089W	YBL002W	YHR191C	YJR074W	YJR120W	YGL244W	YLR085C	YBR173C
YIL041W	YDR044W		YBR091C	YOR086C	YHR191C	YNL053W	YDR512C	YDR289C	YMR033W	YBR175W
YMR110C	YDR051C		YBR102C	YOL139C	YKL139W	YNL053W	YBR026C	YOR216C	YJL115W	YBR179C
YGR187C	YDR099W		YBR106W	YPL061W	YGR092W	YPL190C	YBR026C	YBR095C	YDR184C	YBR200W
YLR259C	YDR158W		YBR109C	YGL125W	YGR092W	YIL144W	YOR033C	YMR263W	YGL180W	YBR213W
YDR345C	YDR353W		YBR110W	YBL039C	YNR038W	YLL004W	YIL097W	YMR272C	YNR007C	YBR231C
YDR342C	YDR385W		YBR112C	YKR001C	YKR024C	YDR488C	YGL195W	YDR469W	YKR068C	YBR268W
YLR384C	YDR463W		YBR121C	YLR388W	YCL016C	YDR081C	YGL195W	YMR074C	YLR078C	YBR269C
YBL076C	YDR500C		YBR123C	YHL033C	YCL016C	YOR360C	YFR009W	YKR029C	YHR036W	YBR277C
YLR355C	YDR513W		YBR124W	YMR229C	YHR045W	YDL030W	YMR135C	YBR103W	YHR036W	YBR278W
YBR017C	YDR516C		YBR128C	YER025W	YJR120W	YNL010W	YMR135C	YBL007C	YHR036W	YBR279W
YGL241W	YGL062W		YBR135W	YOR374W	YHR164C	YLR371W	YDR331W	YBR077C	YDR188W	YBR281C
YGL016W	YGL123W		YBR136W	YER165W	YBR278W	YLR371W	YBR121C	YER116C	YJR076C	YBR284W
YER110C	YGL166W		YBR140C	YBR177C	YIR010W	YNR003C	YMR207C	YDR392W	YGL116W	YBR286W
YIL125W	YGL190C		YBR142W	YGR159C	YNL136W	YLR048W	YJR139C	YLR055C	YGL155W	YBR291C
YDR148C	YGL195W		YBR143C	YAL012W	YPL046C	YLR441C	YJR139C	YDR310C	YJR057W	YBR292C
YJL207C	YGL253W		YBR152W	YOL058W	YKL048C	YLR441C	YOR020C	YAR003W	YGR218W	YBR293W
YNL071W	YGR061C		YBR153W	YER069W	YKL048C	YJL136C	YHR067W	YDR126W	YCR086W	YBR295W
YMR296C	YGR094W		YBR154C	YPL106C	YCR034W	YJL136C	YMR035W	YDR334W	YCR086W	YBR297W
YDR062W	YGR166W		YBR155W	YMR205C	YNL080C	YKL156W	YDL115C	YOR297C	YPR135W	YBR298C
YOR171C	YGR192C		YBR158W	YDL055C	YDL045C	YOR014W	YDR148C	YGR184C	YHR191C	YCL001W-A
YKL205W	YGR204W		YBR160W	YGR142W	YBR041W	YBR156C	YOR108W	YNL229C	YHR191C	YCL005W
YPR019W	YGR209C		YBR167C	YGL137W	YJR093C	YLR086W	YLR239C	YML041C	YCL016C	YCL008C
YGL201C	YGR211W		YBR168W	YER052C	YOR260W	YKL173W	YOR142W	YDR485C	YPR023C	YCL010C
YBR202W	YGR240C		YBR170C	YGR180C	YNL153C	YMR117C	YGR244C	YLR200W	YPR023C	YCL012W
YGR012W	YGR254W		YBR190W	YER110C	YNL153C	YGL097W	YDR378C	YNL241C	YNL136W	YCL016C
YJR077C	YJL005W		YBR192W	YNL287W	YDR437W	YDR086C	YNL147W	YGR188C	YJL085W	YCL029C
YNL297C	YJL052W		YBR193C	YDR129C	YDR221W	YLR452C	YNL006W	YLR418C	YJL157C	YCL032W
YJR003C	YJL061W		YBR196C	YIL053W	YLR192C	YBL034C	YNL006W	YJL074C	YCL011C	YCL033C
YDR335W	YJL158C		YBR198C	YDL126C	YPR179C	YBL034C	YAL025C	YIL142W	YER083C	YCL037C
YOR160W	YJL167W		YBR200W	YLR180W	YGL194C	YBL034C	YDR060W	YJL014W	YLR293C	YCL056C
YOR326W	YJR009C		YBR202W	YGL202W	YIL112W	YMR039C	YHR024C	YBL030C	YOR070C	YCL060C
YKR048C	YJR034W		YBR211C	YBR121C	YLR384C	YKL081W	YOR221C	YFL037W	YBL008W	YCL063W
YDL040C	YJR104C		YBR217W	YJR094W-A	YOL108C	YLR237W	YKL085W	YFL039C	YDR158W	YCR003W
YBL024W	YJR119C		YBR234C	YMR246W	YJR141W	YLR237W	YKL085W	YFL039C	YBR215W	YCR009C
YMR145C	YJR148W		YBR236C	YFL005W	YJR141W	YNL079C	YDL005C	YFL039C	YHL002W	YCR017C
YIL048W	YLL008W		YBR237W	YDL014W	YDR315C	YNL079C	YBR193C	YFL039C	YGL073W	YCR020C-A
YPL226W	YLR029C		YBR243C	YPR191W	YPR106W	YLR373C	YOL064C	YFL039C	YOL012C	YCR024C
YKL040C	YLR043C		YBR247C	YDR190C	YPR141C	YLR410W	YOR232W	YFL039C	YNL106C	YCR025C
YJR132W	YLR044C		YBR252W	YDL143W	YJR054W	YKL041W	YPL082C	YFL039C	YBR245C	YCR026C
YJR072C	YLR058C		YBR253W	YJL008C	YDR532C	YDR325W	YDL028C	YFL039C	YLR239C	YCR027C
YKL057C	YLR071C		YBR254C	YGR285C	YOR123C	YNL064C	YML128C	YFL039C	YJL124C	YCR028C
YKR082W	YLR075W		YBR256C	YHR064C	YDR439W	YNL064C	YKL040C	YFL039C	YDR378C	YCR031C
YGL092W	YLR109W		YBR257W	YNL104C	YJL124C	YLR200W	YNR053C	YFL039C	YNL307C	YCR034W
YER105C	YLR116W		YBR265W	YAL035W	YJL124C	YLR200W	YDL148C	YFL039C	YOR221C	YCR036W
YBL079W	YLR167W		YCL004W	YIL074C	YBL026W	YDR002W	YNL061W	YFL039C	YPR070W	YCR044C
YML103C	YLR244C		YCL017C	YOR046C	YDR378C	YNL258C	YNL061W	YFL039C	YMR112C	YCR045C
YJL039C	YLR256W		YCL028W	YEL071W	YNL147W	YDR291W	YNL061W	YFL039C	YBR098W	YCR046C
YDL116W	YLR257W		YCL031C	YHR128W	YNL147W	YMR190C	YHL023C	YFL039C	YFL034C-B	YCR047C
YJR042W	YLR304C		YCL041C	YMR079W	YAL024C		YDR288W	YFL039C	YGL124C	YCR050C
YBR025C	YLR355C		YCL043C	YMR307W	YAL025C		YKL055C	YFL039C	YCL061C	YCR053W
YKR002W	YML028W		YCL052C	YOR335C	YKR007W		YPR194C	YFL039C	YOR326W	YCR061W
YER178W	YML070W		YCL054W	YLL001W	YKL089W		YBR060C	YFL039C	YLR007W	YCR063W
YBR221C	YMR031C		YCL059C	YDL100C	YNL085W		YPR162C	YFL039C	YML023C	YCR065W
YMR076C	YMR038C		YCL067C	YOR167C	YKR095W		YJR051W	YFL039C	YML023C	YCR066W
YGR193C	YMR083W		YCR012W	YOR341W	YIL149C		YLR008C	YFL039C	YGL092W	YCR068W
YPL154C	YMR116C		YCR013C	YOR153W	YIL106W		YCR077C	YFL039C	YIL115C	YCR079W
YDR329C	YMR189W		YCR035C	YCL030C	YJR074W		YDR081C	YFL039C	YJL039C	YCR081W
YGR240C	YMR217W		YCR039C	YLR185W	YKL009W		YKL197C	YFL039C	YAR002W	YCR082W
YMR205C	YMR287C		YCR052W	YGL238W	YDR386W		YMR026C	YFL039C	YJR042W	YCR084C
YGL008C	YMR303C		YCR054C	YEL051W	YPL190C		YMR026C	YFL039C	YOR103C	YCR085W
YEL055C	YMR307W		YCR057C	YDR212W	YHR004C		YLR191W	YFL039C	YCR077C	YCR086W
YJL001W	YNL077W		YCR068W	YIL116W	YIL048W		YLR191W	YHL021C	YCR077C	YCR087C-A
YMR308C	YNL134C		YCR072C	YHR193C	YNR053C		YOL044W	YHR198C	YPL112C	YCR087W
YLR032W	YNL135C		YCR088W	YBR080C	YDL148C		YDL065C	YBR108W	YDL236W	YDL005C
YNL216W	YNL209W		YCR093W	YGR162W	YNL091W		YJL210W	YPL158C	YOL001W	YDL009C
R0020C	YNL247W		YCR096C	YPL145C	YKR082W		YAL055W	YPL158C	YML069W	YDL013W
YAR007C	YNL255C		YEL002C	YKL104C	YKR082W		YGR133W	YCL050C	YML032C	YDL020C
YNL312W	YNL262W		YEL019C	YLR347C	YGL092W		YGR133W	YIL040W	YMR075W	YDL037C
YNL290W	YNL271C		YEL026W	YDR050C	YGL092W		YPL148C	YDR441C	YAR007C	YDL040C
YDR257C	YNR030W		YEL032W	YMR217W	YBL079W		YPR178W	YIL062C	YOL094C	YDL047W
YMR247C	YOL086C		YEL034W	YGL048C	YML103C		YHR189W	YIL062C	YBR275C	YDL048C
YER070W	YOR027W		YEL035C	YJL014W	YML103C		YKL198C	YLR370C	YMR239C	YDL052C
YER021W	YOR063W		YEL044W	YJL080C	YJL039C		YKL198C	YLR370C	YDR156W	YDL059C
YLR441C	YOR220W		YEL055C	YIL109C	YMR153W		YLR196W	YNR035C	YJL148W	YDL065C
YPL012W	YOR288C		YEL058W	YFR009W	YMR153W		YCR016W	YNR035C	YBR154C	YDL066W
YDR233C	YOR323C		YER003C	YDR135C	YAR002W		YJR068W	YNR035C	YJL121C	YDL067C
YGR245C	YOR324C		YER005W	YDR071C	YAR002W		YDR255C	YDL029W	YDL020C	YDL073W
YOL098C	YOR374W		YER006W	YHR179W	YJR042W		YDR404C	YDL029W	YJL025W	YDL074C
YBR080C	YPL028W		YER008C	YPR149W	YGR179C		YDL140C	YJL081C	YFR037C	YDL076C
YDL195W	YPL061W		YER009W	YPL037C	YML065W		YGL048C	YKL185W	YML127W	YDL081C
YDR166C	YPL106C		YER012W	YOR298C-A	YDL232W		YGL137W	YJL095W	YCR009C	YDL091C
YFL045C	YPL117C		YER013W	YFL004W	YDR071C		YML105C	YCL029C	YCR009C	YDL096C
YDR170C	YPL170W		YER016W	YER006W	YGR078C		YOR184W	YFL007W	YDL076C	YDL101C
YGL228W	YPL231W		YER018C	YIL075C	YCR077C		YLR079W	YDL074C	YHR083W	YDL106C
YEL031W	YPL239W		YER021W	YBR247C	YCR077C		YLR079W	YDL074C	YFR040W	YDL119C
YKL209C	YPL273W		YER022W	YLR150W	YJL128C		YDL033C	YDL074C	YOL098C	YDL133W
YGL022W	YPR145W		YER023W		YBR094W		YDR522C	YLR015W	YLR268W	YDL146W
YLR305C	YDR365W-A		YER025W		YPL219W		YDR293C	YLR015W	YPL094C	YDL151C
YDL084W			YER036C		YMR076C		YLR005W	YLR015W	YOR254C	YDL155W
YBR143C			YER038C		YMR076C		YDR416W	YHR036W	YBR171W	YDL160C
YDR395W			YER043C		YPL159C		YJL004C	YHR036W	YDR363W-A	YDL198C
YML072C			YER060W		YMR129W		YDR311W	YHR036W	YLR430W	YDL202W
YHR003C			YER070W		YLL023C		YCR053W	YGL247W	YGR208W	YDL223C
YDR212W			YER082C		YLR018C		YCR053W	YPL069C	YJL168C	YDR001C
YIL078W			YER093C		YLR018C		YNR017W	YOR026W	YGR195W	YDR004W
YIL137C			YER094C		YDR452W		YPL063W	YOR026W	YDL013W	YDR017C
YNL121C			YER104W		YGL120C		YEL012W	YOR078W	YGR081C	YDR027C
YAL016W			YER106W		YBR237W		YER151C	YOR078W	YLR045C	YDR028C
YDL112W			YER111C		YGL014W		YDR207C	YKL208W	YAL011W	YDR048C
YMR259C			YER112W		YER162C		YKL216W	YDL143W	YBR231C	YDR069C
YDR165W			YER125W		YLR084C		YKL216W	YJR064W	YBR231C	YDR078C
YFL037W			YER126C		YAR007C		YKL216W	YJR064W	YAR003W	YDR079W
YML124C			YER127W		YAR007C		YJL130C	YLR110C	YBR175W	YDR085C
YBR166C			YER133W		YMR235C		YLR420W	YGL116W	YDR126W	YDR099W
YGR185C			YER136W		YMR235C		YMR093W	YGL116W	YDR334W	YDR120C
YDR390C			YER146W		YMR235C		YHR196W	YAL041W	YDR334W	YDR127W
YJL130C			YER147C		YDR156W		YBR105C	YLR115W	YML015C	YDR135C
YJL109C			YER148W		YJL148W		YIL017C	YLR115W	YPL128C	YDR136C
YEL013W			YER157W		YJL148W		YIL017C	YLR115W	YGR099W	YDR137W
YPR036W			YER159C		YDL082W		YGL227W	YOR349W	YHR167W	YDR150W
YJL154C			YER165W		YPL079W		YGL227W	YOR349W	YOL018C	YDR158W
YDR135C			YER168C		YNL067W		YNR006W	YOR349W	YOR194C	YDR162C
YHR020W			YER171W		YHR200W		YNR006W	YPL241C	YOR273C	YDR173C
YPR024W			YER172C		YFR052W		YJL029C	YPL241C	YDR108W	YDR175C
YNR021W			YHL015W		YFR052W		YOR043W	YPL241C	YBR265W	YDR176W
YPR148C			YHR005C		YPR108W		YMR241W	YOR250C	YBR082C	YDR181C
YNR029C			YHR007C		YDL140C		YMR241W	YBR109C	YOR191W	YDR195W
			YHR009C		YCR031C		YBR104W	YNR010W	YMR093W	YDR197W
			YHR014W		YMR143W		YJR096W	YDL209C	YDR398W	YDR207C
			YHR019C		YDL083C		YKR018C	YOR030W	YHR196W	YDR227W
			YHR020W		YDL083C		YBL074C	YOR080W	YOR089C	YDR231C
			YHR023W		YML026C		YNR033W	YDL157C	YHR012W	YDR244W
			YHR024C		YKR057W		YBL015W	YAL026C	YPL120W	YDR253C
			YHR027C		YJL136C		YKL206C	YNL080C	YPR173C	YDR264C
			YHR036W		YJL136C		YNL220W	YML126C	YML041C	YDR265W
			YHR040W		YOR167C		YLR359W	YLR056W	YDR485C	YDR268W
			YHR042W		YOR182C		YMR064W	YLR056W	YAL002W	YDR289C
			YHR056C		YPL090C		YPL202C	YJR017C	YMR197C	YDR293C
			YHR058C		YBR181C		YPL202C	YJL085W	YGR203W	YDR294C
			YHR062C		YER125W		YDR214W	YFR019W	YKL196C	YDR295C
			YHR065C		YGL244W		YOR374W	YBL042C	YKL069W	YDR300C
			YHR068W		YGL244W		YPL061W	YER136W	YNL140C	YDR323C
			YHR069C		YDR289C		YPL061W	YOR355W	YIL040W	YDR329C
			YHR070W		YKL212W		YPL227C	YNL153C	YIL040W	YDR332W
			YHR072W		YDR159W		YKL157W	YNL153C	YLR085C	YDR335W
			YHR074W		YKR028W		YPR029C	YNL153C	YOR141C	YDR337W
			YHR082C		YDR180W		YLR170C	YNL021W	YOR058C	YDR347W
			YHR083W		YDR180W		YLR170C	YNL021W	YJL115W	YDR350C
			YHR084W		YPR129W		YNR035C	YNL021W	YJL115W	YDR358W
			YHR085W		YDR469W		YDR127W	YJR075W	YGR097W	YDR359C
			YHR086W		YPR022C		YDR127W	YLR113W	YER016W	YDR369C
			YHR088W		YIL084C		YDR127W	YGL194C	YLR015W	YDR388W
			YHR098C		YPR181C		YGL148W	YGL194C	YNR051C	YDR393W
			YHR099W		YPR181C		YGL148W	YOR025W	YNR051C	YDR405W
			YHR101C		YKR029C		YGL148W	YOR025W	YMR055C	YDR408C
			YHR107C		YMR190C		YPR060C	YJR141W	YFL023W	YDR423C
			YHR118C		YBL031W		YJL115W	YKL032C	YML102W	YDR442W
			YHR122W		YER118C		YGR177C	YOR181W	YGL190C	YDR443C
			YHR128W		YBR103W		YJL178C	YOR181W	YER164W	YDR448W
			YHR129C		YBR103W		YNL315C	YPL055C	YPL008W	YDR463W
			YHR143W-A		YKR072C		YNL315C	YPL055C	YER030W	YDR469W
			YHR148W		YDL033C		YNL315C	YPL055C	YMR198W	YDR477W
			YHR164C		YLR139C		YJL180C	YNL006W	YGL019W	YDR484W
			YHR165C		YDL013W		YJL180C	YNL006W	YGL019W	YDR485C
			YHR166C		YDR510W		YNR020C	YNL006W	YOR039W	YDR486C
			YHR169W		YCR033W		YKL016C	YGR292W	YOR039W	YDR488C
			YHR170W		YGL127C		YBR200W	YMR043W	YBR135W	YDR493W
			YHR171W		YGL093W		YER016W	YGL219C	YMR048W	YDR495C
			YHR172W		YGL093W		YGR230W	YKL053C-A	YMR048W	YDR497C
			YHR186C		YER161C		YGR230W	YMR112C	YLR394W	YDR512C
			YHR188C		YKL020C		YOR026W	YNL076W	YMR078C	YDR516C
			YHR190W		YML034W		YKL005C	YBR015C	YPL018W	YDR525W
			YHR196W		YPL106C		YKR036C	YIL106W	YPR135W	YEL003W
			YHR197W		YIR011C		YJR060W	YFL034C-B	YHR191C	YEL007W
			YIL003W		YIR011C		YJR076C	YBR255W	YHR191C	YEL009C
			YIL004C		YLR045C		YGL116W	YNR043W	YCL016C	YEL012W
			YIL019W		YLR045C		YGL116W	YMR109W	YPL194W	YEL024W
			YIL021W		YLR045C		YLR314C	YMR109W	YOR204W	YEL027W
			YIL022W		YDR172W		YDL126C	YMR109W	YKL213C	YEL031W
			YIL026C		YDR172W		YLR418C	YML120C	YKL213C	YEL053C
			YIL031W		YAR003W		YJR057W	YHR004C	YDR440W	YEL061C
			YIL046W		YDR145W		YGL003C	YHR004C	YPR023C	YEL062W
			YIL048W		YJR046W		YGL003C	YIL048W	YJR082C	YER007W
			YIL051C		YKL027W		YER061C	YMR285C	YNL136W	YER014C-A
			YIL061C		YKL081W		YLR115W	YMR285C	YOR144C	YER014W
			YIL062C		YER063W		YDR254W	YBR170C	YGR071C	YER016W
			YIL063C		YHR167W		YDR254W	YML103C	YDR363W	YER017C
			YIL068C		YGR162W		YCR005C	YML103C	YFR019W	YER052C
			YIL075C		YOL018C		YOR039W	YJL039C	YFR019W	YER061C
			YIL078W		YOL018C		YBR109C	YNL099C	YNL199C	YER083C
			YIL083C		YOL006C		YLL050C	YNL056W	YOR038C	YER095W
			YIL091C		YOL006C		YHR116W	YCR095C	YJR140C	YER097W
			YIL104C		YOL124C		YDL142C	YOR103C	YOL012C	YER110C
			YIL106W		YDR246W		YBR036C	YGR078C	YGL168W	YER116C
			YIL109C		YDR246W		YNL232W	YGR078C	YNL215W	YER123W
			YIL115C		YER151C		YHR191C	YIR006C	YLR095C	YER141W
			YIL118W		YBR165W		YHR191C	YOR122C	YFR013W	YER151C
			YIL126W		YDR207C		YBR291C	YKL127W	YOL081W	YER155C
			YIL129C		YDR207C		YBR291C	YNL097C	YPR141C	YER167W
			YIL137C		YMR093W		YPL177C	YNL097C	YPL055C	YER177W
			YIL142W		YDR398W		YOR037W	YOR321W	YJL124C	YFL001W
			YIL143C		YHR196W		YDR430C	YNL102W	YJL124C	YFL023W
			YIL144W		YOR106W		YIR029W	YNL102W	YDR378C	YFL025C
			YIL147C		YDL077C		YIR023W	YBL035C	YDR378C	YFL056C
			YIL150C		YKL041W		YDL031W	YIR008C	YNL307C	YFR010W
			YIR004W		YKR020W		YLR276C	YIL095W	YJR135C	YFR019W
			YIR006C		YJR044C		YCL016C	YIL095W	YPR070W	YFR030W
			YIR008C		YDR369C		YCL016C	YIL095W	YML062C	YFR036W
			YIR010W		YPL239W		YPL194W	YDL030W	YPR164W	YFR040W
			YIR011C		YNL064C		YPL194W	YDL006W	YLR320W	YGL012W
			YIR012W		YPR028W		YFL061W	YIL077C	YCL061C	YGL025C
			YIR015W		YDR002W		YIL049W	YIL077C	YMR224C	YGL027C
			YIR022W		YCR090C		YKL002W	YJR068W	YOL090W	YGL035C
			YKL004W		YDL012C		YKL002W	YIL118W	YDR097C	YGL038C
			YKL012W		YGR127W		YPL049C	YOL066C	YDR386W	YGL058W
			YKL013C		YKL069W		YJR120W	YHL027W	YAR002W	YGL066W
			YKL014C		YKL069W		YJR120W	YMR154C	YGR078C	YGL070C
			YKL018W		YLL053C		YGL043W	YMR154C	YNL097C	YGL084C
			YKL019W		YMR206W		YKL204W	YMR154C	YJR043C	YGL094C
			YKL021C		YNL046W		YLR228C	YOR275C	YOR368W	YGL095C
			YKL022C		YNL140C		YDR385W	YGL045W	YER173W	YGL127C
			YKL024C		YKL112W		YOR144C	YGL045W	YKL113C	YGL133W
			YKL028W		YNR016C		YJL196C	YMR063W	YKL113C	YGL136C
			YKL033W		YNR016C		YCR100C	YMR063W	YER095W	YGL148W
			YKL035W		YDR226W		YDR512C	YGL250W	YER095W	YGL153W
			YKL036C		YCR010C		YDR512C	YGL044C	YML032C	YGL163C
			YKL037W		YBR110W		YOR393W	YLR371W	YML032C	YGL167C
			YKL042W		YGL065C		YBR239C	YMR200W	YPL153C	YGL168W
			YKL045W		YBR211C		YBR026C	YBL027W	YGL163C	YGL203C
			YKL049C		YIL040W		YOR033C	YLR061W	YDR076W	YGL206C
			YKL052C		YIL040W		YOR033C	YDL020C	YDR004W	YGL227W
			YKL058W		YHR129C		YJL085W	YPL090C	YDR217C	YGL228W
			YKL059C		YKL052C		YKL060C	YML049C	YMR075W	YGL236C
			YKL060C		YKL052C		YOR388C	YGL244W	YPR007C	YGL240W
			YKL078W		YDL088C		YKR102W	YGL244W	YNL294C	YGL256W
			YKL082C		YFR021W		YIL098C	YGL252C	YPR018W	YGR006W
			YKL083W		YJR053W		YPL103C	YOR216C	YPL024W	YGR055W
			YKL088W		YER177W		YLR047C	YCR009C	YDR156W	YGR057C
			YKL089W		YLR078C		YLR060W	YCR009C	YDR156W	YGR061C
			YKL095W		YLR078C		YIL097W	YCR009C	YJL148W	YGR077C
			YKL099C		YHR036W		YIL097W	YDR388W	YJL148W	YGR078C
			YKL101W		YHR036W		YIL097W	YKR028W	YHR031C	YGR085C
			YKL104C		YBL097W		YLR343W	YDR469W	YHR031C	YGR092W
			YKL108W		YER172C		YGL195W	YDR469W	YOR001W	YGR101W
			YKL111C		YER172C		YGL195W	YDR469W	YJL047C	YGR104C
			YKL112W		YER172C		YFR009W	YMR074C	YJL047C	YGR105W
			YKL122C		YGL247W		YOR205C	YMR074C	YHR154W	YGR123C
			YKL125W		YGL247W		YLR091W	YMR074C	YLL002W	YGR133W
			YKL139W		YNL269W		YLR149C	YIL084C	YDR159W	YGR135W
			YKL141W		YGR188C		YMR135C	YFL005W	YFR040W	YGR155W
			YKL144C		YOR026W		YMR135C	YOR254C	YHR205W	YGR159C
			YKL145W		YML102W		YMR135C	YOR184W	YDR469W	YGR163W
			YKL152C		YGR140W		YDR302W	YKR029C	YLR268W	YGR180C
			YKL153W		YGR140W		YHR188C	YKR029C	YGR208W	YGR192C
			YKL154W		YGR140W		YDR434W	YOR315W	YGR208W	YGR208W
			YKL165C		YGR140W		YDR513W	YOR140W	YJL168C	YGR220C
			YKL166C		YKL011C		YJL101C	YOR140W	YMR190C	YGR228W
			YKL172W		YAL021C		YNL021W	YPR161C	YLR079W	YGR229C
			YKL173W		YAL021C		YDR232W	YNL032W	YLR079W	YGR252W
			YKL180W		YJL014W		YMR293C	YNL032W	YOL004W	YGR255C
			YKL182W		YJL111W		YPL254W	YHR030C	YER116C	YGR270W
			YKL186C		YJL008C		YJR140C	YDL013W	YJL092W	YHL009C
			YKL189W		YBR131W		YDR305C	YER116C	YNR031C	YHL020C
			YKL192C		YAR019C		YDR158W	YHL025W	YAR003W	YHL031C
			YKL193C		YGL116W		YER052C	YHL025W	YBR175W	YHR004C
			YKL195W		YHR166C		YJR139C	YCR033W	YLR182W	YHR007C
			YKL196C		YDL126C		YJR139C	YCR033W	YDR334W	YHR009C
			YKL203C		YDL126C		YJR139C	YMR117C	YPL180W	YHR012W
			YKL205W		YGL190C		YOR020C	YMR117C	YPL180W	YHR013C
			YKL210W		YPL241C		YOR025W	YHR172W	YLR234W	YHR018C
			YKL212W		YIL157C		YJR036C	YDR392W	YDR092W	YHR026W
			YKR002W		YDL145C		YEL069C	YLR119W	YJL197W	YHR030C
			YKR004C		YDL248W		YIR024C	YLR119W	YMR304W	YHR031C
			YKR008W		YGR062C		YPL040C	YNL138W	YOR124C	YHR038W
			YKR022C		YHR191C		YBR245C	YPL106C	YER151C	YHR039C-A
			YKR025W		YDR371W		YGL133W	YLR389C	YER151C	YHR051W
			YKR037C		YDR163W		YPL145C	YJR117W	YDR207C	YHR066W
			YKR038C		YKR083C		YIL125W	YJR117W	YLR373C	YHR067W
			YKR062W		YGR092W		YDR148C	YJR117W	YDR200C	YHR082C
			YKR063C		YGR092W		YDR148C	YCL032W	YML041C	YHR129C
			YKR068C		YOR046C		YHR002W	YCL032W	YDR485C	YHR135C
			YKR071C		YNR038W		YOR108W	YCL032W	YOR043W	YHR147C
			YKR075C		YKL054C		YOR142W	YIR011C	YDR369C	YHR154W
			YKR079C		YOR030W		YGR244C	YBL034C		YHR167W
			YKR081C		YAR029W		YGR244C	YBL034C		YHR178W
			YKR083C		YLR129W		YBL026W	YBL034C		YHR183W
			YKR086W		YHR164C		YNL147W	YLR045C		YHR191C
			YFL045C		YJL090C		YAL024C	YAR003W		YHR206W
			YFL039C		YBR278W		YEL032W	YAR003W		YIL002C
			YFL038C		YIR010W		YBR202W	YOR179C		YIL017C
			YFL037W		YIR010W		YOR221C	YLR316C		YIL044C
			YFL034C-B		YIR010W		YOR221C	YLR316C		YIL053W
			YFL029C		YKR054C		YOR221C	YBR198C		YIL065C
			YFL024C		YEL018W		YKL085W	YBR198C		YIL067C
			YFL023W		YNL136W		YLR368W	YBR198C		YIL070C
			YFL022C		YKL172W		YJL102W	YBR198C		YIL084C
			YFL017C		YHL043W		YPL060W	YMR028W		YIL093C
			YFL009W		YKL160W		YPL060W	YDR058C		YIL098C
			YFL008W		YLR100W		YOR211C	YDR058C		YIL122W
			YFL005W		YDR365C		YOR211C	YCR053W		YIL148W
			YFL002C		YJR017C		YJR144W	YCR053W		YIL153W
			YFR002W		YPL231W		YJL042W	YCR053W		YIL154C
			YFR003C		YNL325C		YBR262C	YPR016C		YIR017C
			YFR004W		YOR260W		YGL035C	YPR016C		YIR021W
			YFR005C		YNL062C		YOR330C	YPR016C		YJL029C
			YFR021W		YJL125C		YPL191C	YLR234W		YJL036W
			YFR027W		YDR019C		YDL028C	YKL203C		YJL047C
			YFR028C		YOR355W		YNL284C	YOL102C		YJL053W
			YFR029W		YGL057C		YNL252C	YER093C		YJL062W
			YFR031C		YNL153C		YNL185C	YER093C		YJL063C
			YFR037C		YNL153C		YNL177C	YGR184C		YJL075C
			YFR042W		YER107C		YCR003W	YKL035W		YJL080C
			YFR050C		YER107C		YJL096W	YPL020C		YJL101C
			YFR051C		YOR168W		YJL063C	YKR042W		YJL102W
			YFR052W		YJL033W		YGR220C	YDR372C		YJL112W
			YKL006C-A		YBL008W		YPL013C	YLR337C		YJL115W
			YER019C-A		YOL123W		YOR334W	YPL239W		YJL120W
			YAL034C-B		YDR291W		YOR334W	YGR172C		YJL121C
			YBR089C-A		YCR020W-B		YML128C	YLR200W		YJL128C
			YDL003W		YEL034W		YML128C	YLR200W		YJL136C
			YDL004W		YNL164C		YMR023C	YLR200W		YJL138C
			YDL007W		YIL090W		YMR097C	YPR024W		YJL140W
			YDL008W		YJL146W		YOR326W	YBL081W		YJL162C
			YDL013W		YJL216C		YBL024W	YBL081W		YJL172W
			YDL014W		YJR138W		YKL040C	YGL235W		YJL176C
			YDL015C		YDR315C		YMR285C	YML100W-A		YJL179W
			YDL016C		YOL081W		YPL174C	YBR085W		YJL183W
			YDL017W		YBR017C		YPL043W	YKL112W		YJL185C
			YDL028C		YGL216W		YER009W	YKL112W		YJL189W
			YDL029W		YKR063C		YDR192C	YFL039C		YJL192C
			YDL030W		YER127W		YKL134C	YFL039C		YJL201W
			YDL031W		YER127W		YDR316W	YFL039C		YJL204C
			YDL043C		YJR107W		YDR316W	YFL039C		YJL210W
			YDL045C		YJR107W		YPR194C	YFL039C		YJL217W
			YDL055C		YGR136W		YPR194C	YFL039C		YJR010C-A
			YDL058W		YJL124C		YBR060C	YFL039C		YJR018W
			YDL060W		YJL124C		YLR350W	YFL039C		YJR043C
			YDL064W		YBL026W		YLR350W	YFL039C		YJR060W
			YDL067C		YBL026W		YJR051W	YFL039C		YJR073C
			YDL084W		YDR378C		YDR251W	YFL039C		YJR075W
			YDL087C		YJR022W		YLR008C	YFL039C		YJR083C
			YDL089W		YKL176C		YCR077C	YFL039C		YJR090C
			YDL092W		YNL006W		YDR542W	YFL039C		YJR102C
			YDL097C		YNL006W		YDR542W	YFL039C		YJR104C
			YDL098C		YGL086W		YBR295W	YFL039C		YJR113C
			YDL102W		YGL086W		YGR087C	YFL039C		YJR118C
			YDL103C		YJL030W		YPL159C	YFL039C		YJR122W
			YDL105W		YJL013C		YPL159C	YFL039C		YJR125C
			YDL108W		YNR073C		YKL197C	YFL039C		YJR137C
			YDL111C		YEL032W		YDR265W	YFL039C		YJR139C
			YDL120W		YBR202W		YMR026C	YFL039C		YJR145C
			YDL126C		YPL169C		YMR026C	YFL039C		YJR146W
			YDL132W		YML062C		YMR026C	YFL039C		YJR152W
			YDL139C		YIR033W		YGL153W	YFL039C		YKL001C
			YDL140C		YIR033W		YOL044W	YFL039C		YKL002W
			YDL141W		YKL089W		YNL214W	YGL071W		YKL006W
			YDL143W		YFL034C-B		YAL055W	YGL071W		YKL009W
			YDL145C		YJR074W		YDR329C	YOR023C		YKL016C
			YDL147W		YKL059C		YGR133W	YJL131C		YKL023W
			YDL148C		YKL059C		YGR133W	YIL040W		YKL041W
			YDL149W		YDL028C		YDR244W	YIL062C		YKL048C
			YDL150W		YCL061C		YDR244W	YIL062C		YKL051W
			YDL152W		YPR079W		YNL329C	YLR370C		YKL053W
			YDL153C		YNL005C		YGR077C	YLR370C		YKL054C
			YDL155W		YKL009W		YDR306C	YNR035C		YKL067W
			YDL163W		YKL074C		YDR281C	YNR035C		YKL081W
			YDL164C		YNR043W		YER053C	YNR035C		YKL087C
			YDL165W		YMR004W		YBL051C	YNR035C		YKL097C
			YDL166C		YOR326W		YJR143C	YBR234C		YKL113C
			YDL193W		YNL240C		YNL102W	YBR234C		YKL119C
			YDL195W		YHR004C		YJR006W	YPR060C		YKL134C
			YDL196W		YDR456W		YNL282W	YDL029W		YKL135C
			YDL205C		YNL123W		YBR257W	YDL029W		YKL143W
			YDL207W		YNR053C		YFR050C	YFR021W		YKL160W
			YDL208W		YDL213C		YNL169C	YOL078W		YKL161C
			YDL209C		YJL010C		YNL169C	YPL115C		YKL176C
			YDL212W		YJL041W		YGR170W	YPR176C		YKL190W
			YDL217C		YNL091W		YJL072C	YPR176C		YKL191W
			YDL220C		YER009W		YDL006W	YJL031C		YKL197C
			YDL221W		YER009W		YHR189W	YJL031C		YKL204W
			YDL232W		YER009W		YHR189W	YJL031C		YKL211C
			YDL235C		YDR150W		YKL198C	YER016W		YKL212W
			YDR002W		YMR047C		YKL198C	YER016W		YKL213C
			YDR013W		YMR047C		YKR093W	YDL074C		YKR006C
			YDR016C		YKR082W		YLR196W	YLR015W		YKR007W
			YDR021W		YGL092W		YDR004W	YHR036W		YKR020W
			YDR023W		YER105C		YNL216W	YGL247W		YKR024C
			YDR037W		YBL079W		YCR036W	YOR026W		YKR031C
			YDR041W		YBL079W		YCR016W	YER159C		YKR055W
			YDR044W		YML103C		YMR274C	YER159C		YKR061W
			YDR045C		YML103C		YML030W	YDL069C		YKR099W
			YDR047W		YML103C		YBR049C	YIL142W		YKR100C
			YDR050C		YMR153W		YLR263W	YDL143W		YLL002W
			YDR052C		YMR153W		YNL294C	YDL143W		YLL039C
			YDR053W		YGR119C		YEL050C	YJR064W		YLL040C
			YDR054C		YGR119C		YEL050C	YJR064W		YLL049W
			YDR060W		YAR002W		YMR121C	YJL008C		YLR006C
			YDR062W		YJL061W		YDR012W	YLR110C		YLR015W
			YDR064W		YJL061W		YDL140C	YLR110C		YLR024C
			YDR081C		YGR179C		YFL036W	YGL116W		YLR025W
			YDR082W		YGL055W		YBR246W	YGL116W		YLR027C
			YDR086C		YBR060C		YLR357W	YGL116W		YLR032W
			YDR087C		YBR060C		YNR037C	YGL116W		YLR039C
			YDR088C		YBR060C		YOL067C	YGL116W		YLR052W
			YDR091C		YER165W		YOL067C	YGL116W		YLR056W
			YDR113C		YER165W		YDR159W	YAL041W		YLR061W
			YDR118W		YER165W		YGL175C	YOR349W		YLR067C
			YDR123C		YJL128C		YPL273W	YOR349W		YLR068W
			YDR130C		YOR360C		YDR180W	YPL241C		YLR069C
			YDR141C		YDR113C		YHR205W	YPL241C		YLR073C
			YDR145W		YAR071W		YEL057C	YPL241C		YLR079W
			YDR151C		YNL262W		YDR238C	YEL061C		YLR085C
			YDR160W		YCR014C		YPR055W	YEL061C		YLR087C
			YDR164C		YMR129W		YOR184W	YOR250C		YLR113W
			YDR166C		YMR129W		YOR184W	YOR250C		YLR119W
			YDR167W		YLL023C		YGR208W	YKL137W		YLR139C
			YDR168W		YLR018C		YGR208W	YBR109C		YLR148W
			YDR170C		YLR018C		YHR119W	YJL062W-A		YLR191W
			YDR172W		YNL055C		YPR161C	YLR218C		YLR200W
			YDR177W		YPL179W		YDR393W	YER157W		YLR242C
			YDR180W		YER012W		YDL212W	YPR105C		YLR252W
			YDR182W		YOR362C		YLR079W	YML110C		YLR261C
			YDR187C		YFR050C		YLR079W	YER141W		YLR262C
			YDR188W		YOL038W		YNL236W	YLL009C		YLR268W
			YDR189W		YBL041W		YGR143W	YKL049C		YLR293C
			YDR190C		YKR086W		YGR271W	YBR036C		YLR303W
			YDR196C		YNR011C		YBR156C	YBR036C		YLR304C
			YDR201W		YDR235W		YIL105C	YAL039C		YLR320W
			YDR208W		YGL120C		YBR077C	YGR113W		YLR322W
			YDR211W		YBR237W		YBR077C	YLR422W		YLR330W
			YDR212W		YBR237W		YDR088C	YAL013W		YLR335W
			YDR224C		YMR308C		YDR189W	YOR030W		YLR337C
			YDR226W		YMR308C		YNL196C	YOR030W		YLR338W
			YDR228C		YOR157C		YFL008W	YMR126C		YLR370C
			YDR231C		YGR253C		YJL074C	YMR211W		YLR371W
			YDR232W		YBR049C		YJL074C	YMR211W		YLR372W
			YDR233C		YBR049C		YGR197C	YHR164C		YLR373C
			YDR235W		YNL312W		YPR101W	YJL133C-A		YLR374C
			YDR236C		YHL027W		YGL093W	YGL222C		YLR388W
			YDR238C		YOR275C		YGL093W	YML126C		YLR396C
			YDR240C		YGL045W		YMR117C	YLR056W		YLR417W
			YDR241W		YPL024W		YDR464W	YJR017C		YLR423C
			YDR243C		YMR235C		YDR522C	YJL085W		YLR426W
			YDR246W		YMR235C		YDR522C	YMR277W		YLR436C
			YDR267C		YMR235C		YLR119W	YMR277W		YLR447C
			YDR280W		YMR235C		YJR045C	YNL325C		YML007W
			YDR288W		YDR279W		YBL034C	YJR093C		YML008C
			YDR292C		YOR341W		YDR310C	YIR019C		YML013W
			YDR293C		YKL144C		YFL049W	YNL153C		YML014W
			YDR299W		YKR081C		YNL081C	YNL153C		YML016C
			YDR301W		YDR418W		YJL004C	YNL153C		YML026C
			YDR302W		YPL079W		YJL004C	YEL003W		YML028W
			YDR303C		YER117W		YGR274C	YEL003W		YML032C
			YDR308C		YFR031C-A		YML098W	YBR121C		YML033W
			YDR311W		YIL148W		YML114C	YKL109W		YML057W
			YDR323C		YHL033C		YIL129C	YOR358W		YML058C-A
			YDR324C		YFR004W		YIL129C	YNL021W		YML061C
			YDR325W		YFR052W		YML064C	YPR179C		YML062C
			YDR327W		YFR052W		YDR079C-A	YBL008W		YML075C
			YDR328C		YPR108W		YCR053W	YJR075W		YML081C-A
			YDR331W		YOR261C		YCR053W	YJR075W		YML094W
			YDR339C		YOR261C		YCR053W	YGL194C		YML094W
			YDR341C		YGR214W		YJL138C	YGL194C		YML095C-A
			YDR353W		YBR048W		YNR017W	YHL002W		YML106W
			YDR355C		YDR064W		YPL063W	YOR025W		YML110C
			YDR356W		YDR450W		YNL273W	YNL037C		YML112W
			YDR361C		YKR057W		YNL121C	YFR043C		YML115C
			YDR362C		YGR118W		YJR066W	YFR043C		YML117W
			YDR364C		YJR145C		YPL203W	YPR106W		YML121W
			YDR365C		YBR181C		YDR074W	YPL135W		YML124C
			YDR367W		YDL007W		YDR074W	YKL032C		YMR004W
			YDR373W		YOR259C		YDR120C	YBR017C		YMR016C
			YDR376W		YOR259C		YPL003W	YBR017C		YMR021C
			YDR378C		YOR117W		YKL216W	YNL322C		YMR031W-A
			YDR381W		YGL048C		YJL130C	YOR181W		YMR038C
			YDR389W		YGL048C		YLR420W	YOR181W		YMR039C
			YDR390C		YHR038W		YLR420W	YOR181W		YMR052C-A
			YDR394W		YPR143W		YNL229C	YOR181W		YMR060C
			YDR395W		YPR143W		YNL229C	YBL006C		YMR062C
			YDR396W		YDL111C		YBR105C	YNL006W		YMR073C
			YDR397C		YDR180W		YBR105C	YNL006W		YMR077C
			YDR398W		YER147C		YIL017C	YMR021C		YMR078C
			YDR404C		YPR129W		YIL017C	YMR021C		YMR116C
			YDR407C		YGL011C		YIL017C	YBR299W		YMR127C
			YDR412W		YDR498C		YGL227W	YNL173C		YMR145C
			YDR413C		YDR498C		YGL227W	YDL078C		YMR165C
			YDR416W		YHR119W		YGL227W	YOL111C		YMR188C
			YDR420W		YKR029C		YKL080W	YMR112C		YMR190C
			YDR427W		YNL049C		YMR077C	YHR058C		YMR198W
			YDR429C		YMR190C		YNR006W	YOL135C		YMR202W
			YDR432W		YMR190C		YNR006W	YMR036C		YMR214W
			YDR434W		YBL031W		YPL065W	YEL007W		YMR219W
			YDR437W		YER118C		YLR417W	YBR015C		YMR224C
			YDR449C		YER118C		YOR043W	YJR074W		YMR228W
			YDR454C		YBL058W		YOR043W	YKL059C		YMR231W
			YDR460W		YDL225W		YCR004C	YDL107W		YMR234W
			YDR464W		YBR103W		YEL041W	YJL123C		YMR237W
			YDR468C		YLR398C		YMR241W	YKL098W		YMR263W
			YDR470C		YBR156C		YMR241W	YPL070W		YMR275C
			YDR472W		YNL047C		YBR104W	YOR326W		YMR294W
			YDR473C		YML066C		YER031C	YOR326W		YMR304W
			YDR478W		YFL008W		YOR172W	YOR326W		YMR307W
			YDR487C		YJL074C		YBL081W	YMR109W		YMR311C
			YDR489W		YCR033W		YBR196C-A	YMR109W		YNL003C
			YDR498C		YPR101W		YCL001W-B	YDR397C		YNL005C
			YDR499W		YLL011W		YGL235W	YDR397C		YNL021W
			YDR505C		YGL093W		YGR111W	YHR004C		YNL022C
			YDR510W		YGL093W		YJL068C	YIL048W		YNL025C
			YDR526C		YGL093W		YJR096W	YKL040C		YNL032W
			YDR527W		YGL093W		YJR096W	YEL062W		YNL054W
			YDR531W		YKL042W		YKR018C	YGL067W		YNL064C
			YDR532C		YAL009W		YKR018C	YGL067W		YNL070W
			YFL017W-A		YDR464W		YLL056C	YER009W		YNL072W
			YGL001C		YGL097W		YLR278C	YER009W		YNL084C
			YGL003C		YNL189W		YMR155W	YER009W		YNL087W
			YGL008C		YNL189W		YOR381W-A	YBL079W		YNL091W
			YGL011C		YKL154W		YPL039W	YML103C		YNL097C
			YGL014W		YJL092W		YPL150W	YML103C		YNL099C
			YGL018C		YKL124W		YPL150W	YNL056W		YNL100W
			YGL022W		YIR011C		YPL150W	YCR095C		YNL107W
			YGL029W		YLR045C		YNCB0010W	YHL029C		YNL138W
			YGL030W		YLR045C			YHL029C		YNL153C
			YGL040C		YLR045C			YGR078C		YNL161W
			YGL044C		YLR045C			YGR078C		YNL167C
			YGL047W		YLR045C			YER007W		YNL186W
			YGL048C		YLR045C			YER007W		YNL192W
			YGL055W		YDL084W			YKR065C		YNL199C
			YGL061C		YDR310C			YKR065C		YNL201C
			YGL065C		YDR172W			YLR008C		YNL214W
			YGL068W		YAR003W			YIR006C		YNL215W
			YGL069C		YDL063C			YIR006C		YNL218W
			YGL073W		YIL129C			YIR006C		YNL225C
			YGL074C		YML064C			YJL223C		YNL229C
			YGL075C		YML064C			YJL128C		YNL236W
			YGL091C		YAL001C			YJL128C		YNL241C
			YGL092W		YDL217C			YJL179W		YNL246W
			YGL093W		YGL145W			YJL179W		YNL248C
			YGL097W		YBR117C			YOR122C		YNL250W
			YGL098W		YNL273W			YOR122C		YNL255C
			YGL099W		YOL006C			YOR122C		YNL271C
			YGL102C		YNL088W			YKL127W		YNL280C
			YGL103W		YNL299W			YNL097C		YNL283C
			YGL106W		YNL299W			YNL097C		YNL297C
			YGL111W		YDL060W			YOR281C		YNL298W
			YGL112C		YDL060W			YOR281C		YNL299W
			YGL113W		YOR295W			YIL095W		YNL302C
			YGL116W		YER151C			YPR178W		YNL307C
			YGL120C		YMR067C			YPR178W		YNL329C
			YGL122C		YBR173C			YPL151C		YNL330C
			YGL123W		YBR173C			YPL151C		YNR006W
			YGL128C		YGR128C			YGR156W		YNR010W
			YGL130W		YHR196W			YLR204W		YNR031C
			YGL137W		YHR196W			YPL153C		YNR032W
			YGL142C		YOR132W			YPL153C		YNR036C
			YGL145W		YHR012W			YNL216W		YNR037C
			YGL150C		YGL095C			YNL216W		YNR051C
			YGL155W		YOL097C			YNL312W		YNR052C
			YGL166W		YOL097C			YBL020W		YNR071C
			YGL169W		YDR002W			YLR071C		YOL001W
			YGL171W		YDR002W			YHL027W		YOL004W
			YGL172W		YPR107C			YHL027W		YOL008W
			YGL180W		YPR107C			YMR154C		YOL012C
			YGL189C		YOR272W			YOR275C		YOL018C
			YGL201C		YGR122W			YOR275C		YOL033W
			YGL206C		YNL146C-A			YNL294C		YOL039W
			YGL207W		YDR364C			YMR061W		YOL044W
			YGL213C		YMR186W			YGL044C		YOL051W
			YGL225W		YPL240C			YGL044C		YOL058W
			YGL233W		YDL042C			YOL005C		YOL064C
			YGL236C		YPL239W			YGL244W		YOL072W
			YGL238W		YFR002W			YGL244W		YOL076W
			YGL239C		YBL079W			YOR216C		YOL081W
			YGL245W		YDR364C			YBR095C		YOL087C
			YGL247W		YMR235C			YBR095C		YOL088C
			YGR002C					YMR263W		YOL089C
			YGR005C					YMR263W		YOL138C
			YGR009C					YBL052C		YOR027W
			YGR013W					YOR213C		YOR031W
			YGR024C					YBR037C		YOR036W
			YGR029W					YDR469W		YOR039W
			YGR030C					YDR469W		YOR065W
			YGR046W					YDR469W		YOR070C
			YGR047C					YIL084C		YOR073W
			YGR048W					YIL084C		YOR080W
			YGR060W					YIR022W		YOR084W
			YGR065C					YIR022W		YOR089C
			YGR073C					YNR026C		YOR107W
			YGR074W					YNR026C		YOR109W
			YGR075C					YNL272C		YOR123C
			YGR082W					YER008C		YOR124C
			YGR083C					YOR254C		YOR158W
			YGR090W					YML105C		YOR184W
			YGR091W					YPR055W		YOR201C
			YGR094W					YGR208W		YOR213C
			YGR095C					YHR119W		YOR258W
			YGR098C					YKR029C		YOR265W
			YGR099W					YKR029C		YOR284W
			YGR103W					YHR098C		YOR290C
			YGR113W					YPR161C		YOR295W
			YGR114C					YOR035C		YOR302W
			YGR115C					YOR035C		YOR303W
			YGR116W					YOL110W		YOR304C-A
			YGR119C					YBR103W		YOR304W
			YGR120C					YBR103W		YOR322C
			YGR128C					YBL007C		YOR332W
			YGR140W					YNL243W		YOR349W
			YGR145W					YBR156C		YOR359W
			YGR147C					YGR229C		YOR360C
			YGR155W					YPL002C		YOR371C
			YGR156W					YCR033W		YOR379C
			YGR158C					YJL036W		YPL002C
			YGR159C					YLL011W		YPL008W
			YGR162W					YLL011W		YPL031C
			YGR172C					YMR117C		YPL032C
			YGR175C					YMR117C		YPL036W
			YGR179C					YLR066W		YPL037C
			YGR185C					YAL009W		YPL041C
			YGR186W					YER022W		YPL042C
			YGR190C					YBR253W		YPL045W
			YGR191W					YOR247W		YPL050C
			YGR195W					YLR119W		YPL055C
			YGR198W					YLR005W		YPL059W
			YGR211W					YNL025C		YPL066W
			YGR216C					YNL222W		YPL079W
			YGR218W					YNL222W		YPL084W
			YGR244C					YCL008C		YPL105C
			YGR245C					YBL034C		YPL106C
			YGR246C					YBL034C		YPL129W
			YGR251W					YBL034C		YPL139C
			YGR252W					YBL034C		YPL158C
			YGR253C					YBL034C		YPL161C
			YGR264C					YBL034C		YPL165C
			YGR265W					YBL034C		YPL173W
			YGR267C					YLR045C		YPL174C
			YGR274C					YLR045C		YPL180W
			YGR277C					YLR045C		YPL183W-A
			YGR278W					YLR045C		YPL203W
			YGR280C					YAR003W		YPL234C
			YGR294W					YAR003W		YPL241C
			YHR005C-A					YAR003W		YPL247C
			YJL001W					YKL018W		YPL253C
			YJL002C					YBR175W		YPL254W
			YJL005W					YBR175W		YPL259C
			YJL008C					YJL187C		YPL262W
			YJL009W					YER111C		YPL269W
			YJL010C					YPL011C		YPR024W
			YJL011C					YPL011C		YPR030W
			YJL012C					YBR198C		YPR036W
			YJL014W					YBR198C		YPR050C
			YJL015C					YMR028W		YPR051W
			YJL019W					YMR028W		YPR060C
			YJL025W					YMR028W		YPR067W
			YJL026W					YML081W		YPR070W
			YJL031C					YML064C		YPR074C
			YJL032W					YGR005C		YPR119W
			YJL033W					YDL217C		YPR120C
			YJL034W					YNL121C		YPR124W
			YJL035C					YKL203C		YPR135W
			YJL039C					YKL203C		YPR160W
			YJL041W					YKL203C		YPR164W
			YJL050W					YKL203C		YPR167C
			YJL054W					YER093C		YPR179C
			YJL061W					YER093C		YPR199C
			YJL069C					YER093C		YPR200C
			YJL072C					YER093C		YPR201W
			YJL074C					YFR010W
			YJL076W					YMR067C
			YJL081C					YER082C
			YJL085W					YER082C
			YJL086C					YEL005C
			YJL087C					YEL005C
			YJL090C					YNL054W
			YJL091C					YNL054W
			YJL097W					YML115C
			YJL104W					YML115C
			YJL109C					YLR360W
			YJL111W					YGL095C
			YJL123C					YGR172C
			YJL125C					YLR200W
			YJL127C					YDR002W
			YJL143W					YPR107C
			YJL156C					YDR042C
			YJL157C					YKL096C-B
			YJL164C					YLR361C-A
			YJL167W					YOR365C
			YJL173C					YPR078C
			YJL174W					YCR088W
			YJL184W					YFL039C
			YJL194W					YGR177C
			YJL195C					YOR079C
			YJL198W					YLR078C
			YJL202C					YBL097W
			YJL203W					YPL178W
			YJR002W					YGR157W
			YJR003C					YJR150C
			YJR006W					YOR311C
			YJR007W					YOR311C
			YJR012C					YPL266W
			YJR013W					YNL127W
			YJR016C					YFR008W
			YJR017C					YMR281W
			YJR022W					YPL076W
			YJR023C					YDL035C
			YJR041C					YLR192C
			YJR042W					YIL090W
			YJR045C					YIL090W
			YJR046W					YIL090W
			YJR049C					YDR123C
			YJR057W					YPR141C
			YJR064W					YGL203C
			YJR065C					YOR099W
			YJR067C					YKL073W
			YJR068W					YDR503C
			YJR072C					YOR221C
			YJR076C					YBR255W
			YJR089W					YNL056W
			YJR093C					YJR073C
			YJR095W					YML125C
			YJR112W					YML123C
			YJR123W					YJL160C
			YJR135C					YDR435C
			YJR136C					YGR170W
			YJR141W					YPR191W
			YLL003W					YDR137W
			YLL004W					YOL066C
			YLL008W					YLR039C
			YLL011W					YIL066C
			YLL018C					YGR085C
			YLL031C					YOR294W
			YLL034C					YER047C
			YLL035W					YGL137W
			YLL036C					YML105C
			YLL037W					YCR033W
			YLL042C					YDR522C
			YLL050C					YGL022W
			YLR002C					YLR251W
			YLR005W					YLR316C
			YLR007W					YKR056W
			YLR008C					YJR133W
			YLR009W					YCR090C
			YLR010C					YGR035C
			YLR013W					YKL114C
			YLR022C					YNL159C
			YLR026C					YGR177C
			YLR027C					YCR094W
			YLR029C					YGR157W
			YLR033W					YKL049C
			YLR045C					YLR422W
			YLR051C					YOR311C
			YLR059C					YOR311C
			YLR060W					YOR311C
			YLR066W					YNL280C
			YLR071C					YDR232W
			YLR075W					YMR293C
			YLR076C					YDR291W
			YLR078C					YIL090W
			YLR086W					YIL090W
			YLR088W					YDR123C
			YLR097C					YDR123C
			YLR100W					YOL108C
			YLR101C					YOL108C
			YLR103C					YKL073W
			YLR105C					YBR255W
			YLR106C					YJR073C
			YLR115W					YJR073C
			YLR116W					YJR073C
			YLR117C					YJR073C
			YLR127C					YJR073C
			YLR129W					YJR073C
			YLR132C					YDR142C
			YLR140W					YML125C
			YLR141W					YML125C
			YLR145W					YMR267W
			YLR147C					YNL169C
			YLR153C					YNL169C
			YLR163C					YNL169C
			YLR166C					YGR170W
			YLR167W					YDR137W
			YLR175W					YDR137W
			YLR182W					YLR039C
			YLR186W					YLR039C
			YLR195C					YLR039C
			YLR196W					YLR039C
			YLR197W					YEL050C
			YLR198C					YLR268W
			YLR208W					YMR190C
			YLR212C					YBR106W
			YLR215C					YKR001C
			YLR220W					YKR001C
			YLR222C					YPR024W
			YLR223C					YHR090C
			YLR229C					YLR262C
			YLR230W
			YLR240W
			YLR243W
			YLR249W
			YLR259C
			YLR272C
			YLR274W
			YLR275W
			YLR276C
			YLR277C
			YLR291C
			YLR293C
			YLR298C
			YLR305C
			YLR310C
			YLR311C
			YLR314C
			YLR316C
			YLR317W
			YLR321C
			YLR323C
			YLR336C
			YLR339C
			YLR340W
			YLR347C
			YLR355C
			YLR359W
			YLR371W
			YLR375W
			YLR378C
			YLR379W
			YLR397C
			YLR403W
			YLR409C
			YLR423C
			YLR424W
			YLR430W
			YLR440C
			YLR454W
			YLR457C
			YLR458W
			YLR459W
			YML010W
			YML015C
			YML023C
			YML025C
			YML031W
			YML043C
			YML046W
			YML049C
			YML064C
			YML065W
			YML068W
			YML069W
			YML077W
			YML085C
			YML091C
			YML092C
			YML093W
			YML098W
			YML104C
			YML105C
			YML114C
			YML125C
			YML126C
			YML127W
			YML128C
			YML130C
			YMR001C
			YMR005W
			YMR013C
			YMR028W
			YMR032W
			YMR033W
			YMR043W
			YMR047C
			YMR049C
			YMR059W
			YMR061W
			YMR070W
			YMR071C
			YMR076C
			YMR079W
			YMR091C
			YMR093W
			YMR094W
			YMR112C
			YMR113W
			YMR117C
			YMR128W
			YMR131C
			YMR134W
			YMR146C
			YMR149W
			YMR159C
			YMR164C
			YMR168C
			YMR179W
			YMR185W
			YMR197C
			YMR198W
			YMR200W
			YMR203W
			YMR208W
			YMR211W
			YMR212C
			YMR213W
			YMR218C
			YMR220W
			YMR223W
			YMR227C
			YMR229C
			YMR235C
			YMR236W
			YMR239C
			YMR240C
			YMR260C
			YMR268C
			YMR270C
			YMR276W
			YMR277W
			YMR281W
			YMR288W
			YMR290C
			YMR290W-A
			YMR296C
			YMR298W
			YMR301C
			YMR308C
			YMR309C
			YMR314W
			YNL002C
			YNL006W
			YNL007C
			YNL020C
			YNL022C
			YNL026W
			YNL028W
			YNL031C
			YNL038W
			YNL039W
			YNL044W
			YNL059C
			YNL061W
			YNL062C
			YNL075W
			YNL088W
			YNL102W
			YNL103W
			YNL110C
			YNL112W
			YNL113W
			YNL114C
			YNL118C
			YNL124W
			YNL126W
			YNL131W
			YNL132W
			YNL137C
			YNL138W
			YNL147W
			YNL149C
			YNL150W
			YNL151C
			YNL152W
			YNL158W
			YNL161W
			YNL162W
			YNL163C
			YNL172W
			YNL178W
			YNL181W
			YNL182C
			YNL188W
			YNL189W
			YNL197C
			YNL207W
			YNL216W
			YNL221C
			YNL222W
			YNL223W
			YNL225C
			YNL232W
			YNL240C
			YNL241C
			YNL242W
			YNL243W
			YNL244C
			YNL245C
			YNL246W
			YNL247W
			YNL251C
			YNL256W
			YNL258C
			YNL260C
			YNL261W
			YNL262W
			YNL263C
			YNL267W
			YNL271C
			YNL272C
			YNL280C
			YNL282W
			YNL287W
			YNL290W
			YNL306W
			YNL308C
			YNL310C
			YNL312W
			YNL313C
			YNL317W
			YNR003C
			YNR007C
			YNR011C
			YNR016C
			YNR017W
			YNR026C
			YNR035C
			YNR038W
			YNR043W
			YNR046W
			YNR052C
			YNR053C
			YNR054C
			YOL005C
			YOL010W
			YOL021C
			YOL022C
			YOL026C
			YOL034W
			YOL038W
			YOL040C
			YOL066C
			YOL069W
			YOL077C
			YOL078W
			YOL094C
			YOL097C
			YOL100W
			YOL102C
			YOL120C
			YOL123W
			YOL127W
			YOL130W
			YOL133W
			YOL134C
			YOL135C
			YOL139C
			YOL142W
			YOL144W
			YOL146W
			YOL149W
			YOR004W
			YOR020C
			YOR036W
			YOR046C
			YOR048C
			YOR056C
			YOR057W
			YOR060C
			YOR063W
			YOR074C
			YOR075W
			YOR076C
			YOR077W
			YOR095C
			YOR098C
			YOR102W
			YOR103C
			YOR106W
			YOR110W
			YOR116C
			YOR117W
			YOR119C
			YOR122C
			YOR143C
			YOR146W
			YOR148C
			YOR149C
			YOR151C
			YOR157C
			YOR159C
			YOR160W
			YOR166C
			YOR167C
			YOR168W
			YOR169C
			YOR174W
			YOR176W
			YOR181W
			YOR182C
			YOR194C
			YOR203W
			YOR204W
			YOR206W
			YOR207C
			YOR210W
			YOR217W
			YOR218C
			YOR224C
			YOR229W
			YOR232W
			YOR233W
			YOR236W
			YOR244W
			YOR249C
			YOR250C
			YOR254C
			YOR256C
			YOR257W
			YOR259C
			YOR260W
			YOR261C
			YOR262W
			YOR271C
			YOR272W
			YOR278W
			YOR281C
			YOR282W
			YOR287C
			YOR293W
			YOR294W
			YOR295W
			YOR297C
			YOR310C
			YOR319W
			YOR326W
			YOR329C
			YOR335C
			YOR336W
			YOR340C
			YOR341W
			YOR353C
			YOR361C
			YOR362C
			YOR370C
			YOR372C
			YOR373W
			YPL007C
			YPL010W
			YPL011C
			YPL012W
			YPL016W
			YPL020C
			YPL028W
			YPL043W
			YPL044C
			YPL045W
			YPL063W
			YPL075W
			YPL076W
			YPL082C
			YPL083C
			YPL085W
			YPL086C
			YPL093W
			YPL094C
			YPL105C
			YPL115C
			YPL116W
			YPL117C
			YPL120W
			YPL122C
			YPL124W
			YPL125W
			YPL126W
			YPL128C
			YPL131W
			YPL137C
			YPL142C
			YPL143W
			YPL146C
			YPL149W
			YPL151C
			YPL153C
			YPL160W
			YPL169C
			YPL175W
			YPL190C
			YPL203W
			YPL204W
			YPL207W
			YPL209C
			YPL210C
			YPL211W
			YPL213W
			YPL217C
			YPL218W
			YPL228W
			YPL231W
			YPL233W
			YPL235W
			YPL237W
			YPL238C
			YPL240C
			YPL242C
			YPL243W
			YPL251W
			YPL252C
			YPL255W
			YPL266W
			YPL268W
			YPR010C
			YPR015C
			YPR016C
			YPR019W
			YPR025C
			YPR033C
			YPR034W
			YPR035W
			YPR040W
			YPR041W
			YPR048W
			YPR055W
			YPR056W
			YPR082C
			YPR085C
			YPR086W
			YPR088C
			YPR094W
			YPR101W
			YPR103W
			YPR104C
			YPR105C
			YPR106W
			YPR107C
			YPR108W
			YPR110C
			YPR111W
			YPR112C
			YPR113W
			YPR120C
			YPR124W
			YPR125W
			YPR133C
			YPR136C
			YPR137W
			YPR142C
			YPR143W
			YPR144C
			YPR161C
			YPR162C
			YPR165W
			YPR168W
			YPR169W
			YPR175W
			YPR176C
			YPR177C
			YPR178W
			YPR180W
			YPR181C
			YPR182W
			YPR183W
			YPR185W
			YPR186C
			YPR187W
			YPR190C
			YLR438C-A
			YNCL0012C
			YNCL0021C
			YNCE0011C
			YNCJ0003C
			YNCL0045W
			YNCC0013W
			YNCK0002C
			YER048W-A
			YEL020W-A
			YNCN0013W
			YHR072W-A
			YNCL0003W
			YBR233W-A
			YDR320C-A
			YLR099W-A
			YER074W-A
			YKL138C-A
			YNL138W-A
			YNL024C-A
			YHR199C-A
			YIL102C-A
			YGR227C-A
