## Supplemental Table S3 for "Direct binding of arsenicals to nuclear transport factors disrupts nucleocytoplasmic transport"

### Sheet: Strains and plasmids
Table S3. Yeast strains and plasmids used
Yeast strain	Genotype	Reference/Source
BY4741	MATa his3Δ1 leu2Δ0 met15Δ0 ura3Δ0	EUROSCARF
Srp1-GFP	MATa his3Δ1 leu2Δ0 met15Δ0 ura3Δ0 SRP1-GFP-HIS3-MX6	[1]
Kap95-GFP	MATa his3Δ1 leu2Δ0 met15Δ0 ura3Δ0 KAP95-GFP-HIS3-MX6	[1]
Kap121-GFP	MATa his3Δ1 leu2Δ0 met15Δ0 ura3Δ0 KAP121-GFP-HIS3-MX6	[1]
Nup84-GFP	MATa his3Δ1 leu2Δ0 met15Δ0 ura3Δ0 NUP84-GFP-HIS3-MX6	[1]
Nup188-GFP	MATa his3Δ1 leu2Δ0 met15Δ0 ura3Δ0 NUP188-GFP-HIS3-MX6	[1]
Crm1-GFP	MATa his3Δ1 leu2Δ0 met15Δ0 ura3Δ0 CRM1-GFP-HIS3-MX6	[1]
Mig1-GFP	MATa his3Δ1 leu2Δ0 met15Δ0 ura3Δ0 MIG1-GFP-HIS3-MX6	[1]
Yap1-GFP	MATa his3Δ1 leu2Δ0 met15Δ0 ura3Δ0 YAP1-GFP-HIS3-MX6	[1]
Msn2-GFP	MATa his3Δ1 leu2Δ0 met15Δ0 ura3Δ0 MSN2-GFP-HIS3-MX6	[1]
Sfp1-GFP	MATa his3Δ1 leu2Δ0 met15Δ0 ura3Δ0 SFP1-GFP-HIS3-MX6	[1]
DL4313	MATa S288c mtq2∆::HPHMX4	[2]
kap95-L63A	BY4741 kap95-L63A::KanR	[3]
kap121-Δ34	BY4741 kap121-Δ34::KanR	[3]
yPP009	MATa his3Δ1 leu2Δ0 met15Δ0 ura3Δ0 GFP(pGal1)::His Nup49-mCh::URA	[4]
yAA001	MATa Nup49-mCh::CaURA3 can1Δ::STE2pr-LEU2 ura3Δ0 lyp1Δ leu2Δ0 his3Δ1::Nab2NLS(pTpi1)::His met15Δ0	[4]
yAA002	MATa Nup49-mCh::CaURA3 can1Δ::STE2pr-LEU2 ura3Δ0 lyp1Δ leu2Δ0 his3Δ1::Pho4NLS(pTpi1)::His met15Δ0	[4]
yPP008	MATa his3Δ1 leu2Δ0 met15Δ0 ura3Δ0 GFP-tcNLS(pGal1)::His Nup49-mCh::URA	[4]
[1] Huh, W.K., Falvo, J.V., Gerke, L.C., Carroll, A.S., Howson, R.W., Weissman, J.S. and O'Shea, E.K. (2003). Global analysis of protein localization in budding yeast. Nature 425, 686-91.
[2] Lee, J. and Levin, D.E. (2018). Intracellular mechanism by which arsenite activates the yeast stress MAPK Hog1. Mol Biol Cell 29, 1904-1915.
[3] Li, Z. et al. (2011). Systematic exploration of essential yeast gene function with temperature-sensitive mutants. Nat Biotechnol 29, 361-7.
[4] Rempel, I.L. et al. (2019). Age-dependent deterioration of nuclear pore assembly in mitotic cells decreases transport dynamics. Elife 8, e48186
Plasmid	Description	Reference/Source
pDONR221	Gateway Recombination Cloning donor plasmid	Thermo Fisher Scientific
pAG426GPD-ccdB-HA	pRS426 backbone, GAPDH promoter, URA3, C-terminal 3xHA-tag	Addgene
Srp1-3xHA	SRP1 in pAG426GPD-ccdB-HA	This work
Kap123-3xHA	KAP123 in pAG426GPD-ccdB-HA	This work
Sxm1-3xHA	SXM1 in pAG426GPD-ccdB-HA	This work
Msn5-3xHA	MSN5 in pAG426GPD-ccdB-HA	This work
Nup84-3xHA	NUP84 in pAG426GPD-ccdB-HA	This work
Nup188-3xHA	NUP188 in pAG426GPD-ccdB-HA	This work
