## Supplemental Table S2 for "Direct binding of arsenicals to nuclear transport factors disrupts nucleocytoplasmic transport"

### Sheet: Final MS values
reference	Gene Symbol	Annotation	MWT(kDa)	Unique CON	Total CON	Unique ASB	Total ASB	Unique AS_ASB	Total AS_ASB	Unique MMA_ASB	Total MMA_ASB	Sum Intensity CON	Sum Intensity ASB	Sum Intensity AS_ASB	Sum Intensity MMA_ASB	lowest value	CON	ASB	AS_ASB	MMA_ASB	As_AsB/AsB	MMA_AsB/AsB	Sum intens As_AsB/AsB	Sum Intens MMA_AsB/AsB
P19414|ACON_YEAST	ACO1	Aconitate hydratase, mitochondrial OS=Saccharomyces cerevisiae (strain ATCC 204508 / S288c) GN=ACO1 PE=1 SV=2	85.31	0	0	5	5	5	5	1	1	NF	400000	190000	29000	29000	0	13.7931	6.55172	1	0.475	0.0725	0.475	0.0725
C7GPD7|PURA_YEAS2	ADE12	Adenylosuccinate synthetase OS=Saccharomyces cerevisiae (strain JAY291) GN=ADE12 PE=3 SV=1	48.25	0	0	7	7	3	3	9	9	NF	560000	100000	560000	100000	0	5.6	1	5.6	0.178571	1	0.178571	1
P46367|ALDH4_YEAST	ALD4	Potassium-activated aldehyde dehydrogenase, mitochondrial OS=Saccharomyces cerevisiae (strain ATCC 204508 / S288c) GN=ALD4 PE=1 SV=2	56.69	0	0	29	46	29	44	16	16	NF	68000000	31000000	2300000	2300000	0	29.5652	13.4783	1	0.455882	0.0338235	0.455882	0.0338235
A6ZR27|ALDH5_YEAS7	ALD5	Aldehyde dehydrogenase 5, mitochondrial OS=Saccharomyces cerevisiae (strain YJM789) GN=ALD5 PE=3 SV=1	56.66	0	0	20	23	19	19	10	10	NF	8700000	4200000	920000	920000	0	9.45652	4.56522	1	0.482759	0.105747	0.482759	0.105747
P54115|ALDH6_YEAST	ALD6	Magnesium-activated aldehyde dehydrogenase, cytosolic OS=Saccharomyces cerevisiae (strain ATCC 204508 / S288c) GN=ALD6 PE=1 SV=4	54.38	0	0	15	15	8	8	7	8	NF	1200000	380000	310000	310000	0	3.87097	1.22581	1	0.316667	0.258333	0.316667	0.258333
Q08951|AP3D_YEAST	APL5	AP-3 complex subunit delta OS=Saccharomyces cerevisiae (strain ATCC 204508 / S288c) GN=APL5 PE=1 SV=1	106.86	0	0	6	6	9	9	3	3	NF	750000	520000	130000	130000	0	5.76923	4	1	0.693333	0.173333	0.693333	0.173333
P53111|ARI1_YEAST	ARI1	NADPH-dependent aldehyde reductase ARI1 OS=Saccharomyces cerevisiae (strain ATCC 204508 / S288c) GN=ARI1 PE=1 SV=1	38.06	0	0	9	9	10	10	5	5	NF	1400000	940000	510000	510000	0	2.7451	1.84314	1	0.671429	0.364286	0.671429	0.364286
P00830|ATPB_YEAST	ATP2	ATP synthase subunit beta, mitochondrial OS=Saccharomyces cerevisiae (strain ATCC 204508 / S288c) GN=ATP2 PE=1 SV=2	54.76	0	0	7	7	2	2	5	5	NF	580000	32000	240000	32000	0	18.125	1	7.5	0.0551724	0.413793	0.0551724	0.413793
P09457|ATPO_YEAST	ATP5	ATP synthase subunit 5, mitochondrial OS=Saccharomyces cerevisiae (strain ATCC 204508 / S288c) GN=ATP5 PE=1 SV=1	22.8	0	0	5	5	0	0	5	5	NF	460000	NF	200000	200000	0	2.3	0	1	0	0.434783	0	0.434783
P38891|BCA1_YEAST	BAT1	Branched-chain-amino-acid aminotransferase, mitochondrial OS=Saccharomyces cerevisiae (strain ATCC 204508 / S288c) GN=BAT1 PE=1 SV=1	43.57	0	0	5	5	4	4	0	0	NF	570000	270000	NF	270000	0	2.11111	1	0	0.473684	0	0.473684	0
P41697|BUD6_YEAST	BUD6	Bud site selection protein 6 OS=Saccharomyces cerevisiae (strain ATCC 204508 / S288c) GN=BUD6 PE=1 SV=1	88.76	0	0	13	13	15	16	0	0	NF	1700000	1300000	NF	1300000	0	1.30769	1	0	0.764706	0	0.764706	0
P40202|CCS1_YEAST	CCS1	Superoxide dismutase 1 copper chaperone OS=Saccharomyces cerevisiae (strain ATCC 204508 / S288c) GN=CCS1 PE=1 SV=1	27.31	0	0	7	14	4	11	4	4	NF	2800000	440000	370000	370000	0	7.56757	1.18919	1	0.157143	0.132143	0.157143	0.132143
P39076|TCPB_YEAST	CCT2	T-complex protein 1 subunit beta OS=Saccharomyces cerevisiae (strain ATCC 204508 / S288c) GN=CCT2 PE=1 SV=1	57.17	0	0	5	6	0	0	4	4	NF	390000	NF	250000	250000	0	1.56	0	1	0	0.641026	0	0.641026
P39077|TCPG_YEAST	CCT3	T-complex protein 1 subunit gamma OS=Saccharomyces cerevisiae (strain ATCC 204508 / S288c) GN=CCT3 PE=1 SV=2	58.78	0	0	22	28	19	21	16	16	NF	4900000	1600000	650000	650000	0	7.53846	2.46154	1	0.326531	0.132653	0.326531	0.132653
P39078|TCPD_YEAST	CCT4	T-complex protein 1 subunit delta OS=Saccharomyces cerevisiae (strain ATCC 204508 / S288c) GN=CCT4 PE=1 SV=2	57.57	0	0	10	11	6	6	7	7	NF	1700000	460000	580000	460000	0	3.69565	1	1.26087	0.270588	0.341176	0.270588	0.341176
P40413|TCPE_YEAST	CCT5	T-complex protein 1 subunit epsilon OS=Saccharomyces cerevisiae (strain ATCC 204508 / S288c) GN=CCT5 PE=1 SV=3	61.88	0	0	10	10	7	7	7	7	NF	1100000	400000	390000	390000	0	2.82051	1.02564	1	0.363636	0.354545	0.363636	0.354545
P39079|TCPZ_YEAST	CCT6	T-complex protein 1 subunit zeta OS=Saccharomyces cerevisiae (strain ATCC 204508 / S288c) GN=CCT6 PE=1 SV=1	59.89	0	0	10	11	6	6	10	10	NF	1300000	210000	400000	210000	0	6.19048	1	1.90476	0.161538	0.307692	0.161538	0.307692
P42943|TCPH_YEAST	CCT7	T-complex protein 1 subunit eta OS=Saccharomyces cerevisiae (strain ATCC 204508 / S288c) GN=CCT7 PE=1 SV=1	59.7	0	0	11	11	8	8	15	15	NF	1800000	500000	1300000	500000	0	3.6	1	2.6	0.277778	0.722222	0.277778	0.722222
P47079|TCPQ_YEAST	CCT8	T-complex protein 1 subunit theta OS=Saccharomyces cerevisiae (strain ATCC 204508 / S288c) GN=CCT8 PE=1 SV=1	61.62	0	0	19	19	16	17	19	20	NF	3100000	1100000	1500000	1100000	0	2.81818	1	1.36364	0.354839	0.483871	0.354839	0.483871
P25655|NOT1_YEAST	CDC39	General negative regulator of transcription subunit 1 OS=Saccharomyces cerevisiae (strain ATCC 204508 / S288c) GN=CDC39 PE=1 SV=3	240.13	0	0	16	16	6	6	7	7	NF	1300000	210000	260000	210000	0	6.19048	1	1.2381	0.161538	0.2	0.161538	0.2
P26637|SYLC_YEAST	CDC60	Leucine--tRNA ligase, cytoplasmic OS=Saccharomyces cerevisiae (strain ATCC 204508 / S288c) GN=CDC60 PE=1 SV=1	124.06	0	0	56	81	51	71	23	24	NF	63000000	29000000	1800000	1800000	0	35	16.1111	1	0.460317	0.0285714	0.460317	0.0285714
P25379|STDH_YEAST	CHA1	Catabolic L-serine/threonine dehydratase OS=Saccharomyces cerevisiae (strain ATCC 204508 / S288c) GN=CHA1 PE=1 SV=2	39.28	0	0	8	8	2	2	2	2	NF	870000	92000	49000	49000	0	17.7551	1.87755	1	0.105747	0.0563218	0.105747	0.0563218
P22137|CLH_YEAST	CHC1	Clathrin heavy chain OS=Saccharomyces cerevisiae (strain ATCC 204508 / S288c) GN=CHC1 PE=1 SV=1	187.12	0	0	7	7	0	0	5	5	NF	410000	NF	140000	140000	0	2.92857	0	1	0	0.341463	0	0.341463
P03965|CARB_YEAST	CPA2	Carbamoyl-phosphate synthase arginine-specific large chain OS=Saccharomyces cerevisiae (strain ATCC 204508 / S288c) GN=CPA2 PE=1 SV=1	123.84	0	0	14	14	8	8	10	10	NF	1100000	380000	410000	380000	0	2.89474	1	1.07895	0.345455	0.372727	0.345455	0.372727
P30822|XPO1_YEAST	CRM1	Exportin-1 OS=Saccharomyces cerevisiae (strain ATCC 204508 / S288c) GN=CRM1 PE=1 SV=1	124.03	0	0	20	21	16	16	15	16	NF	3300000	1300000	1700000	1300000	0	2.53846	1	1.30769	0.393939	0.515152	0.393939	0.515152
P33307|CSE1_YEAST	CSE1	Importin alpha re-exporter OS=Saccharomyces cerevisiae (strain ATCC 204508 / S288c) GN=CSE1 PE=1 SV=2	109.29	0	0	5	5	0	0	2	2	NF	250000	NF	62000	62000	0	4.03226	0	1	0	0.248	0	0.248
P25355|CTR86_YEAST	CTR86	Copper transport protein 86 OS=Saccharomyces cerevisiae (strain ATCC 204508 / S288c) GN=CTR86 PE=1 SV=1	65.16	0	0	16	17	13	13	4	5	NF	3100000	990000	150000	150000	0	20.6667	6.6	1	0.319355	0.0483871	0.319355	0.0483871
P54838|DAK1_YEAST	DAK1	Dihydroxyacetone kinase 1 OS=Saccharomyces cerevisiae (strain ATCC 204508 / S288c) GN=DAK1 PE=1 SV=1	62.17	0	0	16	16	10	10	22	22	NF	11000000	1400000	4000000	1400000	0	7.85714	1	2.85714	0.127273	0.363636	0.127273	0.363636
A6ZUA1|DBP3_YEAS7	DBP3	ATP-dependent RNA helicase DBP3 OS=Saccharomyces cerevisiae (strain YJM789) GN=DBP3 PE=3 SV=1	58.81	0	0	14	18	17	19	8	8	NF	3600000	2100000	510000	510000	0	7.05882	4.11765	1	0.583333	0.141667	0.583333	0.141667
A6ZRW5|DCP2_YEAS7	DCP2	mRNA-decapping enzyme subunit 2 OS=Saccharomyces cerevisiae (strain YJM789) GN=DCP2 PE=3 SV=1	108.59	0	0	13	13	14	15	2	2	NF	1000000	690000	78000	78000	0	12.8205	8.84615	1	0.69	0.078	0.69	0.078
P38707|SYNC_YEAST	DED81	Asparagine--tRNA ligase, cytoplasmic OS=Saccharomyces cerevisiae (strain ATCC 204508 / S288c) GN=DED81 PE=1 SV=1	62.17	0	0	5	5	2	2	4	4	NF	400000	81000	180000	81000	0	4.93827	1	2.22222	0.2025	0.45	0.2025	0.45
Q03921|DOP1_YEAST	DOP1	Protein dopey OS=Saccharomyces cerevisiae (strain ATCC 204508 / S288c) GN=DOP1 PE=1 SV=1	194.57	0	0	5	5	5	5	1	1	NF	130000	76000	6100	6100	0	21.3115	12.459	1	0.584615	0.0469231	0.584615	0.0469231
Q05567|SGPL_YEAST	DPL1	Sphingosine-1-phosphate lyase OS=Saccharomyces cerevisiae (strain ATCC 204508 / S288c) GN=DPL1 PE=1 SV=1	65.52	0	0	5	5	0	0	3	3	NF	290000	NF	76000	76000	0	3.81579	0	1	0	0.262069	0	0.262069
P38737|ECM29_YEAST	ECM29	Proteasome component ECM29 OS=Saccharomyces cerevisiae (strain ATCC 204508 / S288c) GN=ECM29 PE=1 SV=1	210.3	0	0	17	17	21	21	8	8	NF	1100000	900000	190000	190000	0	5.78947	4.73684	1	0.818182	0.172727	0.818182	0.172727
Q03653|EFR3_YEAST	EFR3	Protein EFR3 OS=Saccharomyces cerevisiae (strain ATCC 204508 / S288c) GN=EFR3 PE=1 SV=1	89.13	0	0	9	10	12	12	4	4	NF	1200000	710000	82000	82000	0	14.6341	8.65854	1	0.591667	0.0683333	0.591667	0.0683333
P32324|EF2_YEAST	EFT1	Elongation factor 2 OS=Saccharomyces cerevisiae (strain ATCC 204508 / S288c) GN=EFT1 PE=1 SV=1	93.23	0	0	35	50	32	34	40	45	NF	10000000	2800000	7300000	2800000	0	3.57143	1	2.60714	0.28	0.73	0.28	0.73
P40319|ELO3_YEAST	ELO3	Elongation of fatty acids protein 3 OS=Saccharomyces cerevisiae (strain ATCC 204508 / S288c) GN=ELO3 PE=1 SV=1	39.44	0	0	5	13	4	9	4	6	NF	1400000	480000	570000	480000	0	2.91667	1	1.1875	0.342857	0.407143	0.342857	0.407143
Q02908|ELP3_YEAST	ELP3	Elongator complex protein 3 OS=Saccharomyces cerevisiae (strain ATCC 204508 / S288c) GN=ELP3 PE=1 SV=1	63.62	0	0	7	7	4	4	5	5	NF	590000	250000	180000	180000	0	3.27778	1.38889	1	0.423729	0.305085	0.423729	0.305085
P42842|EMW1_YEAST	EMW1	Essential for maintenance of the cell wall protein 1 OS=Saccharomyces cerevisiae (strain ATCC 204508 / S288c) GN=EMW1 PE=1 SV=1	102.27	0	0	18	18	14	15	11	12	NF	3000000	950000	790000	790000	0	3.79747	1.20253	1	0.316667	0.263333	0.316667	0.263333
P54781|ERG5_YEAST	ERG5	Cytochrome P450 61 OS=Saccharomyces cerevisiae (strain ATCC 204508 / S288c) GN=ERG5 PE=1 SV=1	61.29	0	0	5	5	0	0	8	8	NF	440000	NF	380000	380000	0	1.15789	0	1	0	0.863636	0	0.863636
P29704|FDFT_YEAST	ERG9	Squalene synthase OS=Saccharomyces cerevisiae (strain ATCC 204508 / S288c) GN=ERG9 PE=1 SV=2	51.69	0	0	11	12	9	9	14	14	NF	3200000	630000	1400000	630000	0	5.07937	1	2.22222	0.196875	0.4375	0.196875	0.4375
P30624|LCF1_YEAST	FAA1	Long-chain-fatty-acid--CoA ligase 1 OS=Saccharomyces cerevisiae (strain ATCC 204508 / S288c) GN=FAA1 PE=1 SV=1	77.82	0	0	26	29	28	33	23	25	NF	19000000	9000000	3800000	3800000	0	5	2.36842	1	0.473684	0.2	0.473684	0.2
P47912|LCF4_YEAST	FAA4	Long-chain-fatty-acid--CoA ligase 4 OS=Saccharomyces cerevisiae (strain ATCC 204508 / S288c) GN=FAA4 PE=1 SV=1	77.22	0	0	11	11	9	9	10	10	NF	4800000	2100000	1500000	1500000	0	3.2	1.4	1	0.4375	0.3125	0.4375	0.3125
P07149|FAS1_YEAST	FAS1	Fatty acid synthase subunit beta OS=Saccharomyces cerevisiae (strain ATCC 204508 / S288c) GN=FAS1 PE=1 SV=2	228.55	0	0	7	7	2	2	3	3	NF	440000	47000	95000	47000	0	9.3617	1	2.02128	0.106818	0.215909	0.106818	0.215909
P38993|FET3_YEAST	FET3	Iron transport multicopper oxidase FET3 OS=Saccharomyces cerevisiae (strain ATCC 204508 / S288c) GN=FET3 PE=1 SV=2	72.31	0	0	5	5	1	1	4	4	NF	320000	12000	130000	12000	0	26.6667	1	10.8333	0.0375	0.40625	0.0375	0.40625
P38631|FKS1_YEAST	FKS1	1,3-beta-glucan synthase component FKS1 OS=Saccharomyces cerevisiae (strain ATCC 204508 / S288c) GN=FKS1 PE=1 SV=2	214.71	0	0	30	32	20	20	23	24	NF	4300000	1600000	2000000	1600000	0	2.6875	1	1.25	0.372093	0.465116	0.372093	0.465116
Q07825|FRA1_YEAST	FRA1	Putative Xaa-Pro aminopeptidase FRA1 OS=Saccharomyces cerevisiae (strain ATCC 204508 / S288c) GN=FRA1 PE=1 SV=1	84.87	0	0	5	5	3	3	3	3	NF	370000	100000	81000	81000	0	4.5679	1.23457	1	0.27027	0.218919	0.27027	0.218919
P32502|EI2BB_YEAST	GCD7	Translation initiation factor eIF-2B subunit beta OS=Saccharomyces cerevisiae (strain ATCC 204508 / S288c) GN=GCD7 PE=1 SV=1	42.54	0	0	5	5	2	2	3	3	NF	580000	120000	200000	120000	0	4.83333	1	1.66667	0.206897	0.344828	0.206897	0.344828
P43535|GCN20_YEAST	GCN20	Protein GCN20 OS=Saccharomyces cerevisiae (strain ATCC 204508 / S288c) GN=GCN20 PE=1 SV=1	84.97	0	0	14	15	5	5	14	14	NF	1400000	140000	730000	140000	0	10	1	5.21429	0.1	0.521429	0.1	0.521429
P39726|GCSH_YEAST	GCV3	Glycine cleavage system H protein, mitochondrial OS=Saccharomyces cerevisiae (strain ATCC 204508 / S288c) GN=GCV3 PE=1 SV=3	18.78	0	0	6	19	6	7	6	6	NF	110000000	2700000	1300000	1300000	0	84.6154	2.07692	1	0.0245455	0.0118182	0.0245455	0.0118182
P39993|GEA2_YEAST	GEA2	ARF guanine-nucleotide exchange factor 2 OS=Saccharomyces cerevisiae (strain ATCC 204508 / S288c) GN=GEA2 PE=1 SV=1	165.56	0	0	7	7	6	6	7	7	NF	590000	230000	200000	200000	0	2.95	1.15	1	0.389831	0.338983	0.389831	0.338983
P14742|GFA1_YEAST	GFA1	Glutamine--fructose-6-phosphate aminotransferase [isomerizing] OS=Saccharomyces cerevisiae (strain ATCC 204508 / S288c) GN=GFA1 PE=1 SV=4	80	0	0	24	24	24	24	29	31	NF	3600000	1800000	2700000	1800000	0	2	1	1.5	0.5	0.75	0.5	0.75
P38720|6PGD1_YEAST	GND1	6-phosphogluconate dehydrogenase, decarboxylating 1 OS=Saccharomyces cerevisiae (strain ATCC 204508 / S288c) GN=GND1 PE=1 SV=1	53.51	0	0	26	29	26	29	24	24	NF	22000000	11000000	5200000	5200000	0	4.23077	2.11538	1	0.5	0.236364	0.5	0.236364
P48813|GNP1_YEAST	GNP1	High-affinity glutamine permease OS=Saccharomyces cerevisiae (strain ATCC 204508 / S288c) GN=GNP1 PE=1 SV=2	73.55	0	0	5	5	0	0	2	2	NF	470000	NF	58000	58000	0	8.10345	0	1	0	0.123404	0	0.123404
P41911|GPD2_YEAST	GPD2	Glycerol-3-phosphate dehydrogenase [NAD(+)] 2, mitochondrial OS=Saccharomyces cerevisiae (strain ATCC 204508 / S288c) GN=GPD2 PE=1 SV=2	49.39	0	0	5	5	6	6	6	6	NF	700000	260000	350000	260000	0	2.69231	1	1.34615	0.371429	0.5	0.371429	0.5
Q04697|GSF2_YEAST	GSF2	Glucose-signaling factor 2 OS=Saccharomyces cerevisiae (strain ATCC 204508 / S288c) GN=GSF2 PE=1 SV=1	45.84	0	0	12	13	8	8	11	11	NF	3100000	470000	1300000	470000	0	6.59574	1	2.76596	0.151613	0.419355	0.151613	0.419355
P38625|GUAA_YEAST	GUA1	GMP synthase [glutamine-hydrolyzing] OS=Saccharomyces cerevisiae (strain ATCC 204508 / S288c) GN=GUA1 PE=1 SV=4	58.45	0	0	6	6	2	2	8	8	NF	590000	69000	420000	69000	0	8.55072	1	6.08696	0.116949	0.711864	0.116949	0.711864
P40531|GVP36_YEAST	GVP36	Protein GVP36 OS=Saccharomyces cerevisiae (strain ATCC 204508 / S288c) GN=GVP36 PE=1 SV=1	36.65	0	0	16	18	11	11	0	0	NF	9800000	840000	NF	840000	0	11.6667	1	0	0.0857143	0	0.0857143	0
Q04458|HFD1_YEAST	HFD1	Fatty aldehyde dehydrogenase HFD1 OS=Saccharomyces cerevisiae (strain ATCC 204508 / S288c) GN=HFD1 PE=1 SV=1	59.94	0	0	7	8	1	2	8	8	NF	740000	120000	430000	120000	0	6.16667	1	3.58333	0.162162	0.581081	0.162162	0.581081
P48362|HGH1_YEAST	HGH1	Protein HGH1 OS=Saccharomyces cerevisiae (strain ATCC 204508 / S288c) GN=HGH1 PE=1 SV=2	44.92	0	0	10	11	9	11	6	7	NF	1200000	900000	350000	350000	0	3.42857	2.57143	1	0.75	0.291667	0.75	0.291667
P19882|HSP60_YEAST	HSP60	Heat shock protein 60, mitochondrial OS=Saccharomyces cerevisiae (strain ATCC 204508 / S288c) GN=HSP60 PE=1 SV=1	60.71	0	0	8	8	7	7	5	5	NF	750000	760000	200000	200000	0	3.75	3.8	1	1.01333	0.266667	1.01333	0.266667
P32466|HXT3_YEAST	HXT3	Low-affinity glucose transporter HXT3 OS=Saccharomyces cerevisiae (strain ATCC 204508 / S288c) GN=HXT3 PE=1 SV=1	62.52	0	0	5	6	3	3	1	1	NF	470000	270000	59000	59000	0	7.9661	4.57627	1	0.574468	0.125532	0.574468	0.125532
P39004|HXT7_YEAST	HXT7	High-affinity hexose transporter HXT6 OS=Saccharomyces cerevisiae (strain ATCC 204508 / S288c) GN=HXT7 PE=1 SV=1	62.69	0	0	5	5	3	4	4	4	NF	470000	200000	200000	200000	0	2.35	1	1	0.425532	0.425532	0.425532	0.425532
Q06706|ELP1_YEAST	IKI3	Elongator complex protein 1 OS=Saccharomyces cerevisiae (strain ATCC 204508 / S288c) GN=IKI3 PE=1 SV=1	152.89	0	0	20	21	24	25	12	12	NF	2000000	2000000	460000	460000	0	4.34783	4.34783	1	1	0.23	1	0.23
P09436|SYIC_YEAST	ILS1	Isoleucine--tRNA ligase, cytoplasmic OS=Saccharomyces cerevisiae (strain ATCC 204508 / S288c) GN=ILS1 PE=1 SV=1	122.91	0	0	28	29	13	14	27	29	NF	4800000	700000	1800000	700000	0	6.85714	1	2.57143	0.145833	0.375	0.145833	0.375
P06168|ILV5_YEAST	ILV5	Ketol-acid reductoisomerase, mitochondrial OS=Saccharomyces cerevisiae (strain ATCC 204508 / S288c) GN=ILV5 PE=1 SV=1	44.34	0	0	6	6	2	2	2	2	NF	450000	75000	45000	45000	0	10	1.66667	1	0.166667	0.1	0.166667	0.1
P38217|IMB2_YEAST	KAP104	Importin subunit beta-2 OS=Saccharomyces cerevisiae (strain ATCC 204508 / S288c) GN=KAP104 PE=1 SV=1	103.61	0	0	14	16	6	6	8	8	NF	2600000	660000	780000	660000	0	3.93939	1	1.18182	0.253846	0.3	0.253846	0.3
P53067|IMB5_YEAST	KAP114	Importin subunit beta-5 OS=Saccharomyces cerevisiae (strain ATCC 204508 / S288c) GN=KAP114 PE=1 SV=1	113.85	0	0	13	13	14	14	3	3	NF	1300000	740000	110000	110000	0	11.8182	6.72727	1	0.569231	0.0846154	0.569231	0.0846154
P32767|KA122_YEAST	KAP122	Importin beta-like protein KAP122 OS=Saccharomyces cerevisiae (strain ATCC 204508 / S288c) GN=KAP122 PE=1 SV=1	123.45	0	0	9	9	9	10	3	3	NF	1200000	530000	110000	110000	0	10.9091	4.81818	1	0.441667	0.0916667	0.441667	0.0916667
P40069|IMB4_YEAST	KAP123	Importin subunit beta-4 OS=Saccharomyces cerevisiae (strain ATCC 204508 / S288c) GN=KAP123 PE=1 SV=1	122.52	0	0	33	44	30	31	31	32	NF	17000000	4700000	7000000	4700000	0	3.61702	1	1.48936	0.276471	0.411765	0.276471	0.411765
P20967|ODO1_YEAST	KGD1	2-oxoglutarate dehydrogenase, mitochondrial OS=Saccharomyces cerevisiae (strain ATCC 204508 / S288c) GN=KGD1 PE=1 SV=2	114.35	0	0	24	24	0	0	0	0	NF	4700000	NF	NF	4700000	0	1	0	0	0	0	0	0
P19262|ODO2_YEAST	KGD2	Dihydrolipoyllysine-residue succinyltransferase component of 2-oxoglutarate dehydrogenase complex, mitochondrial OS=Saccharomyces cerevisiae (strain ATCC 204508 / S288c) GN=KGD2 PE=1 SV=2	50.4	0	0	10	10	3	3	7	7	NF	4400000	160000	870000	160000	0	27.5	1	5.4375	0.0363636	0.197727	0.0363636	0.197727
P39526|LAA1_YEAST	LAA1	AP-1 accessory protein LAA1 OS=Saccharomyces cerevisiae (strain ATCC 204508 / S288c) GN=LAA1 PE=1 SV=1	229.75	0	0	13	13	7	7	6	6	NF	800000	130000	210000	130000	0	6.15385	1	1.61538	0.1625	0.2625	0.1625	0.2625
P12695|ODP2_YEAST	LAT1	Dihydrolipoyllysine-residue acetyltransferase component of pyruvate dehydrogenase complex, mitochondrial OS=Saccharomyces cerevisiae (strain ATCC 204508 / S288c) GN=LAT1 PE=1 SV=1	51.79	0	0	10	12	7	8	6	7	NF	6900000	630000	690000	630000	0	10.9524	1	1.09524	0.0913043	0.1	0.0913043	0.1
P25045|LCB1_YEAST	LCB1	Serine palmitoyltransferase 1 OS=Saccharomyces cerevisiae (strain ATCC 204508 / S288c) GN=LCB1 PE=1 SV=2	62.17	0	0	10	10	7	7	5	5	NF	930000	380000	270000	270000	0	3.44444	1.40741	1	0.408602	0.290323	0.408602	0.290323
P40970|LCB2_YEAST	LCB2	Serine palmitoyltransferase 2 OS=Saccharomyces cerevisiae (strain ATCC 204508 / S288c) GN=LCB2 PE=1 SV=1	63.07	0	0	6	6	2	2	6	6	NF	530000	100000	230000	100000	0	5.3	1	2.3	0.188679	0.433962	0.188679	0.433962
Q12246|LCB4_YEAST	LCB4	Sphingoid long chain base kinase 4 OS=Saccharomyces cerevisiae (strain ATCC 204508 / S288c) GN=LCB4 PE=1 SV=1	69.6	0	0	13	14	13	13	5	6	NF	2000000	1000000	310000	310000	0	6.45161	3.22581	1	0.5	0.155	0.5	0.155
P33418|XPOT_YEAST	LOS1	Exportin-T OS=Saccharomyces cerevisiae (strain ATCC 204508 / S288c) GN=LOS1 PE=1 SV=1	126.74	0	0	12	13	10	10	10	10	NF	1500000	580000	410000	410000	0	3.65854	1.41463	1	0.386667	0.273333	0.386667	0.273333
P30665|MCM4_YEAST	MCM4	DNA replication licensing factor MCM4 OS=Saccharomyces cerevisiae (strain ATCC 204508 / S288c) GN=MCM4 PE=1 SV=2	104.94	0	0	26	26	24	27	6	6	NF	3900000	1700000	220000	220000	0	17.7273	7.72727	1	0.435897	0.0564103	0.435897	0.0564103
P53091|MCM6_YEAST	MCM6	DNA replication licensing factor MCM6 OS=Saccharomyces cerevisiae (strain ATCC 204508 / S288c) GN=MCM6 PE=1 SV=2	112.91	0	0	22	25	16	18	4	4	NF	3200000	1700000	90000	90000	0	35.5556	18.8889	1	0.53125	0.028125	0.53125	0.028125
P38132|MCM7_YEAST	MCM7	DNA replication licensing factor MCM7 OS=Saccharomyces cerevisiae (strain ATCC 204508 / S288c) GN=MCM7 PE=1 SV=4	94.88	0	0	15	16	18	19	0	0	NF	4500000	2500000	NF	2500000	0	1.8	1	0	0.555556	0	0.555556	0
P23641|MPCP_YEAST	MIR1	Mitochondrial phosphate carrier protein OS=Saccharomyces cerevisiae (strain ATCC 204508 / S288c) GN=MIR1 PE=1 SV=1	32.79	0	0	10	10	8	8	11	11	NF	2300000	920000	2000000	920000	0	2.5	1	2.17391	0.4	0.869565	0.4	0.869565
P48563|MON2_YEAST	MON2	Protein MON2 OS=Saccharomyces cerevisiae (strain ATCC 204508 / S288c) GN=MON2 PE=1 SV=1	186.72	0	0	17	17	17	17	8	8	NF	1800000	920000	250000	250000	0	7.2	3.68	1	0.511111	0.138889	0.511111	0.138889
P47084|MRX12_YEAST	MRX12	MIOREX complex component 12 OS=Saccharomyces cerevisiae (strain ATCC 204508 / S288c) GN=MRX12 PE=1 SV=2	59.73	0	0	8	8	5	5	0	0	NF	780000	260000	NF	260000	0	3	1	0	0.333333	0	0.333333	0
P52918|MSN5_YEAST	MSN5	Protein MSN5 OS=Saccharomyces cerevisiae (strain ATCC 204508 / S288c) GN=MSN5 PE=1 SV=1	142.03	0	0	16	16	17	17	11	11	NF	1500000	990000	370000	370000	0	4.05405	2.67568	1	0.66	0.246667	0.66	0.246667
Q99189|MTR10_YEAST	MTR10	mRNA transport regulator MTR10 OS=Saccharomyces cerevisiae (strain ATCC 204508 / S288c) GN=MTR10 PE=1 SV=1	110.67	0	0	13	14	9	9	5	5	NF	1100000	560000	210000	210000	0	5.2381	2.66667	1	0.509091	0.190909	0.509091	0.190909
P19524|MYO2_YEAST	MYO2	Myosin-2 OS=Saccharomyces cerevisiae (strain ATCC 204508 / S288c) GN=MYO2 PE=1 SV=1	180.57	0	0	10	11	7	7	4	4	NF	880000	210000	72000	72000	0	12.2222	2.91667	1	0.238636	0.0818182	0.238636	0.0818182
P25293|NAP1_YEAST	NAP1	Nucleosome assembly protein OS=Saccharomyces cerevisiae (strain ATCC 204508 / S288c) GN=NAP1 PE=1 SV=2	47.86	0	0	6	6	6	6	5	5	NF	830000	430000	210000	210000	0	3.95238	2.04762	1	0.518072	0.253012	0.518072	0.253012
P12945|NAT1_YEAST	NAT1	N-terminal acetyltransferase A complex subunit NAT1 OS=Saccharomyces cerevisiae (strain ATCC 204508 / S288c) GN=NAT1 PE=1 SV=2	98.84	0	0	17	17	23	23	15	16	NF	2400000	1700000	1100000	1100000	0	2.18182	1.54545	1	0.708333	0.458333	0.708333	0.458333
P38205|NCL1_YEAST	NCL1	Multisite-specific tRNA:(cytosine-C(5))-methyltransferase OS=Saccharomyces cerevisiae (strain ATCC 204508 / S288c) GN=NCL1 PE=1 SV=1	77.83	0	0	20	21	14	14	16	17	NF	3300000	720000	1900000	720000	0	4.58333	1	2.63889	0.218182	0.575758	0.218182	0.575758
P40215|NDH1_YEAST	NDE1	External NADH-ubiquinone oxidoreductase 1, mitochondrial OS=Saccharomyces cerevisiae (strain ATCC 204508 / S288c) GN=NDE1 PE=1 SV=1	62.73	0	0	5	5	0	0	7	8	NF	1000000	NF	400000	400000	0	2.5	0	1	0	0.4	0	0.4
P40527|ATC7_YEAST	NEO1	Probable phospholipid-transporting ATPase NEO1 OS=Saccharomyces cerevisiae (strain ATCC 204508 / S288c) GN=NEO1 PE=1 SV=1	130.14	0	0	8	8	6	6	1	1	NF	640000	130000	37000	37000	0	17.2973	3.51351	1	0.203125	0.0578125	0.203125	0.0578125
Q08972|NEW1_YEAST	NEW1	[NU+] prion formation protein 1 OS=Saccharomyces cerevisiae (strain ATCC 204508 / S288c) GN=NEW1 PE=1 SV=1	134.25	0	0	10	10	6	7	15	15	NF	1200000	150000	590000	150000	0	8	1	3.93333	0.125	0.491667	0.125	0.491667
P32860|NFU1_YEAST	NFU1	NifU-like protein, mitochondrial OS=Saccharomyces cerevisiae (strain ATCC 204508 / S288c) GN=NFU1 PE=1 SV=2	29.16	0	0	10	13	12	22	4	4	NF	1700000	1400000	220000	220000	0	7.72727	6.36364	1	0.823529	0.129412	0.823529	0.129412
P46970|NMD5_YEAST	NMD5	Nonsense-mediated mRNA decay protein 5 OS=Saccharomyces cerevisiae (strain ATCC 204508 / S288c) GN=NMD5 PE=1 SV=2	119.89	0	0	18	19	21	25	14	15	NF	2300000	1400000	680000	680000	0	3.38235	2.05882	1	0.608696	0.295652	0.608696	0.295652
P47122|GPN1_YEAST	NPA3	GPN-loop GTPase 1 OS=Saccharomyces cerevisiae (strain ATCC 204508 / S288c) GN=NPA3 PE=1 SV=1	43.17	0	0	6	6	6	9	3	3	NF	550000	660000	240000	240000	0	2.29167	2.75	1	1.2	0.436364	1.2	0.436364
P35729|NU120_YEAST	NUP120	Nucleoporin NUP120 OS=Saccharomyces cerevisiae (strain ATCC 204508 / S288c) GN=NUP120 PE=1 SV=1	120.37	0	0	9	9	5	5	4	4	NF	600000	180000	150000	150000	0	4	1.2	1	0.3	0.25	0.3	0.25
P36161|NU133_YEAST	NUP133	Nucleoporin NUP133 OS=Saccharomyces cerevisiae (strain ATCC 204508 / S288c) GN=NUP133 PE=1 SV=1	133.24	0	0	32	34	36	38	22	22	NF	7800000	3800000	1300000	1300000	0	6	2.92308	1	0.487179	0.166667	0.487179	0.166667
P49687|NU145_YEAST	NUP145	Nucleoporin NUP145 OS=Saccharomyces cerevisiae (strain ATCC 204508 / S288c) GN=NUP145 PE=1 SV=1	145.57	0	0	9	9	12	12	7	7	NF	950000	680000	360000	360000	0	2.63889	1.88889	1	0.715789	0.378947	0.715789	0.378947
P40064|NU157_YEAST	NUP157	Nucleoporin NUP157 OS=Saccharomyces cerevisiae (strain ATCC 204508 / S288c) GN=NUP157 PE=1 SV=1	156.55	0	0	16	16	12	12	5	5	NF	1600000	530000	110000	110000	0	14.5455	4.81818	1	0.33125	0.06875	0.33125	0.06875
P38181|NU170_YEAST	NUP170	Nucleoporin NUP170 OS=Saccharomyces cerevisiae (strain ATCC 204508 / S288c) GN=NUP170 PE=1 SV=1	169.37	0	0	9	9	7	7	4	4	NF	500000	210000	88000	88000	0	5.68182	2.38636	1	0.42	0.176	0.42	0.176
P52593|NU188_YEAST	NUP188	Nucleoporin NUP188 OS=Saccharomyces cerevisiae (strain ATCC 204508 / S288c) GN=NUP188 PE=1 SV=1	188.46	0	0	8	8	9	10	4	4	NF	650000	670000	130000	130000	0	5	5.15385	1	1.03077	0.2	1.03077	0.2
P47054|NU192_YEAST	NUP192	Nucleoporin NUP192 OS=Saccharomyces cerevisiae (strain ATCC 204508 / S288c) GN=NUP192 PE=1 SV=1	191.41	0	0	7	7	5	5	2	2	NF	520000	220000	650000	220000	0	2.36364	1	2.95455	0.423077	1.25	0.423077	1.25
P52891|NUP84_YEAST	NUP84	Nucleoporin NUP84 OS=Saccharomyces cerevisiae (strain ATCC 204508 / S288c) GN=NUP84 PE=1 SV=1	83.58	0	0	9	9	5	5	2	2	NF	870000	250000	200000	200000	0	4.35	1.25	1	0.287356	0.229885	0.287356	0.229885
P46673|NUP85_YEAST	NUP85	Nucleoporin NUP85 OS=Saccharomyces cerevisiae (strain ATCC 204508 / S288c) GN=NUP85 PE=1 SV=1	84.84	0	0	6	6	4	4	2	2	NF	420000	170000	85000	85000	0	4.94118	2	1	0.404762	0.202381	0.404762	0.202381
P38219|OLA1_YEAST	OLA1	Obg-like ATPase 1 OS=Saccharomyces cerevisiae (strain ATCC 204508 / S288c) GN=OLA1 PE=1 SV=1	44.15	0	0	11	11	13	13	12	12	NF	4400000	2400000	1800000	1800000	0	2.44444	1.33333	1	0.545455	0.409091	0.545455	0.409091
P29468|PAP_YEAST	PAP1	Poly(A) polymerase OS=Saccharomyces cerevisiae (strain ATCC 204508 / S288c) GN=PAP1 PE=1 SV=1	64.51	0	0	16	16	14	16	0	0	NF	3600000	1900000	NF	1900000	0	1.89474	1	0	0.527778	0	0.527778	0
P16387|ODPA_YEAST	PDA1	Pyruvate dehydrogenase E1 component subunit alpha, mitochondrial OS=Saccharomyces cerevisiae (strain ATCC 204508 / S288c) GN=PDA1 PE=1 SV=2	46.31	0	0	15	16	14	18	9	10	NF	4300000	1700000	630000	630000	0	6.8254	2.69841	1	0.395349	0.146512	0.395349	0.146512
P32473|ODPB_YEAST	PDB1	Pyruvate dehydrogenase E1 component subunit beta, mitochondrial OS=Saccharomyces cerevisiae (strain ATCC 204508 / S288c) GN=PDB1 PE=1 SV=2	40.03	0	0	10	10	7	7	3	3	NF	1200000	440000	220000	220000	0	5.45455	2	1	0.366667	0.183333	0.366667	0.183333
Q04264|PDS5_YEAST	PDS5	Sister chromatid cohesion protein PDS5 OS=Saccharomyces cerevisiae (strain ATCC 204508 / S288c) GN=PDS5 PE=1 SV=1	146.95	0	0	16	16	19	19	1	1	NF	1900000	1100000	80000	80000	0	23.75	13.75	1	0.578947	0.0421053	0.578947	0.0421053
P16451|ODPX_YEAST	PDX1	Pyruvate dehydrogenase complex protein X component, mitochondrial OS=Saccharomyces cerevisiae (strain ATCC 204508 / S288c) GN=PDX1 PE=1 SV=1	45.33	0	0	13	20	1	1	2	2	NF	1200000	110000	380000	110000	0	10.9091	1	3.45455	0.0916667	0.316667	0.0916667	0.316667
P07267|CARP_YEAST	PEP4	Saccharopepsin OS=Saccharomyces cerevisiae (strain ATCC 204508 / S288c) GN=PEP4 PE=1 SV=1	44.47	0	0	10	12	8	8	11	11	NF	4900000	2200000	3700000	2200000	0	2.22727	1	1.68182	0.44898	0.755102	0.44898	0.755102
P28795|PEX3_YEAST	PEX3	Peroxisomal biogenesis factor 3 OS=Saccharomyces cerevisiae (strain ATCC 204508 / S288c) GN=PEX3 PE=1 SV=1	50.64	0	0	5	5	4	5	0	0	NF	560000	340000	NF	340000	0	1.64706	1	0	0.607143	0	0.607143	0
P16861|PFKA1_YEAST	PFK1	ATP-dependent 6-phosphofructokinase subunit alpha OS=Saccharomyces cerevisiae (strain ATCC 204508 / S288c) GN=PFK1 PE=1 SV=1	107.9	0	0	16	16	14	14	18	19	NF	1700000	550000	1100000	550000	0	3.09091	1	2	0.323529	0.647059	0.323529	0.647059
P16862|PFKA2_YEAST	PFK2	ATP-dependent 6-phosphofructokinase subunit beta OS=Saccharomyces cerevisiae (strain ATCC 204508 / S288c) GN=PFK2 PE=1 SV=4	104.55	0	0	16	17	14	14	19	21	NF	1100000	530000	880000	530000	0	2.07547	1	1.66038	0.481818	0.8	0.481818	0.8
P05030|PMA1_YEAST	PMA1	Plasma membrane ATPase 1 OS=Saccharomyces cerevisiae (strain ATCC 204508 / S288c) GN=PMA1 PE=1 SV=2	99.56	0	0	19	20	18	22	21	25	NF	3400000	1300000	1800000	1300000	0	2.61538	1	1.38462	0.382353	0.529412	0.382353	0.529412
P39985|DPO5_YEAST	POL5	DNA polymerase V OS=Saccharomyces cerevisiae (strain ATCC 204508 / S288c) GN=POL5 PE=1 SV=1	115.82	0	0	14	14	12	12	11	11	NF	1300000	560000	540000	540000	0	2.40741	1.03704	1	0.430769	0.415385	0.430769	0.415385
P38624|PSB1_YEAST	PRE3	Proteasome subunit beta type-1 OS=Saccharomyces cerevisiae (strain ATCC 204508 / S288c) GN=PRE3 PE=1 SV=2	23.53	0	0	6	6	6	6	0	0	NF	1000000	760000	NF	760000	0	1.31579	1	0	0.76	0	0.76	0
P32337|IMB3_YEAST	PSE1	Importin subunit beta-3 OS=Saccharomyces cerevisiae (strain ATCC 204508 / S288c) GN=PSE1 PE=1 SV=2	120.95	0	0	17	22	16	21	11	11	NF	3400000	1900000	840000	840000	0	4.04762	2.2619	1	0.558824	0.247059	0.558824	0.247059
P32849|RAD5_YEAST	RAD5	DNA repair protein RAD5 OS=Saccharomyces cerevisiae (strain ATCC 204508 / S288c) GN=RAD5 PE=1 SV=1	133.92	0	0	5	5	0	0	0	0	NF	230000	NF	NF	230000	0	1	0	0	0	0	0	0
P11938|RAP1_YEAST	RAP1	DNA-binding protein RAP1 OS=Saccharomyces cerevisiae (strain ATCC 204508 / S288c) GN=RAP1 PE=1 SV=2	92.36	0	0	13	13	12	13	9	10	NF	2500000	880000	330000	330000	0	7.57576	2.66667	1	0.352	0.132	0.352	0.132
P03871|REP1_YEAST	REP1	Partitioning protein REP1 OS=Saccharomyces cerevisiae (strain ATCC 204508 / S288c) GN=REP1 PE=1 SV=1	43.2	0	0	10	11	9	11	8	8	NF	600000	460000	280000	280000	0	2.14286	1.64286	1	0.766667	0.466667	0.766667	0.466667
P22336|RFA1_YEAST	RFA1	Replication factor A protein 1 OS=Saccharomyces cerevisiae (strain ATCC 204508 / S288c) GN=RFA1 PE=1 SV=1	70.3	0	0	24	26	28	30	19	19	NF	5300000	4200000	2000000	2000000	0	2.65	2.1	1	0.792453	0.377358	0.792453	0.377358
P26754|RFA2_YEAST	RFA2	Replication factor A protein 2 OS=Saccharomyces cerevisiae (strain ATCC 204508 / S288c) GN=RFA2 PE=1 SV=1	29.92	0	0	6	6	8	22	4	4	NF	670000	1300000	320000	320000	0	2.09375	4.0625	1	1.9403	0.477612	1.9403	0.477612
P38629|RFC3_YEAST	RFC3	Replication factor C subunit 3 OS=Saccharomyces cerevisiae (strain ATCC 204508 / S288c) GN=RFC3 PE=1 SV=1	38.18	0	0	7	7	8	8	5	5	NF	520000	310000	180000	180000	0	2.88889	1.72222	1	0.596154	0.346154	0.596154	0.346154
Q12504|RKM4_YEAST	RKM4	Ribosomal lysine N-methyltransferase 4 OS=Saccharomyces cerevisiae (strain ATCC 204508 / S288c) GN=RKM4 PE=1 SV=1	57.25	0	0	5	5	4	4	1	1	NF	1400000	340000	32000	32000	0	43.75	10.625	1	0.242857	0.0228571	0.242857	0.0228571
Q04781|LTN1_YEAST	RKR1	E3 ubiquitin-protein ligase listerin OS=Saccharomyces cerevisiae (strain ATCC 204508 / S288c) GN=RKR1 PE=1 SV=1	180.07	0	0	7	7	5	5	0	0	NF	400000	210000	NF	210000	0	1.90476	1	0	0.525	0	0.525	0
P21524|RIR1_YEAST	RNR1	Ribonucleoside-diphosphate reductase large chain 1 OS=Saccharomyces cerevisiae (strain ATCC 204508 / S288c) GN=RNR1 PE=1 SV=2	99.5	0	0	30	40	29	30	20	20	NF	14000000	3900000	2200000	2200000	0	6.36364	1.77273	1	0.278571	0.157143	0.278571	0.157143
P40016|RPN3_YEAST	RPN3	26S proteasome regulatory subunit RPN3 OS=Saccharomyces cerevisiae (strain ATCC 204508 / S288c) GN=RPN3 PE=1 SV=5	60.35	0	0	6	6	0	0	2	2	NF	370000	NF	160000	160000	0	2.3125	0	1	0	0.432432	0	0.432432
C7GSL4|RS3A1_YEAS2	RPS1A	40S ribosomal protein S1-A OS=Saccharomyces cerevisiae (strain JAY291) GN=RPS1A PE=3 SV=1	28.73	0	0	10	11	7	7	6	6	NF	1400000	550000	510000	510000	0	2.7451	1.07843	1	0.392857	0.364286	0.392857	0.364286
Q12754|RRP12_YEAST	RRP12	Ribosomal RNA-processing protein 12 OS=Saccharomyces cerevisiae (strain ATCC 204508 / S288c) GN=RRP12 PE=1 SV=1	137.42	0	0	19	19	13	13	11	12	NF	1600000	1800000	370000	370000	0	4.32432	4.86486	1	1.125	0.23125	1.125	0.23125
Q04947|RTN1_YEAST	RTN1	Reticulon-like protein 1 OS=Saccharomyces cerevisiae (strain ATCC 204508 / S288c) GN=RTN1 PE=1 SV=1	32.9	0	0	9	16	7	11	8	10	NF	5200000	2000000	2500000	2000000	0	2.6	1	1.25	0.384615	0.480769	0.384615	0.480769
P53313|SDA1_YEAST	SDA1	Protein SDA1 OS=Saccharomyces cerevisiae (strain ATCC 204508 / S288c) GN=SDA1 PE=1 SV=1	86.56	0	0	7	7	1	1	1	1	NF	600000	26000	45000	26000	0	23.0769	1	1.73077	0.0433333	0.075	0.0433333	0.075
P18759|SEC18_YEAST	SEC18	Vesicular-fusion protein SEC18 OS=Saccharomyces cerevisiae (strain ATCC 204508 / S288c) GN=SEC18 PE=1 SV=2	84	0	0	5	5	2	2	5	5	NF	310000	82000	110000	82000	0	3.78049	1	1.34146	0.264516	0.354839	0.264516	0.354839
P38968|SEC31_YEAST	SEC31	Protein transport protein SEC31 OS=Saccharomyces cerevisiae (strain ATCC 204508 / S288c) GN=SEC31 PE=1 SV=3	138.63	0	0	12	14	5	5	11	12	NF	1100000	140000	630000	140000	0	7.85714	1	4.5	0.127273	0.572727	0.127273	0.572727
P89102|SEC5_YEAST	SEC5	Exocyst complex component SEC5 OS=Saccharomyces cerevisiae (strain ATCC 204508 / S288c) GN=SEC5 PE=1 SV=1	112.05	0	0	6	6	5	5	3	3	NF	310000	99000	35000	35000	0	8.85714	2.82857	1	0.319355	0.112903	0.319355	0.112903
P07283|PMM_YEAST	SEC53	Phosphomannomutase OS=Saccharomyces cerevisiae (strain ATCC 204508 / S288c) GN=SEC53 PE=1 SV=1	29.04	0	0	18	124	18	145	17	29	NF	1100000000	720000000	13000000	13000000	0	84.6154	55.3846	1	0.654545	0.0118182	0.654545	0.0118182
P11075|SEC7_YEAST	SEC7	Protein transport protein SEC7 OS=Saccharomyces cerevisiae (strain ATCC 204508 / S288c) GN=SEC7 PE=1 SV=2	226.74	0	0	15	15	18	18	13	14	NF	1300000	830000	600000	600000	0	2.16667	1.38333	1	0.638462	0.461538	0.638462	0.461538
B3LHS1|SHE10_YEAS1	SHE10	Outer spore wall assembly protein SHE10 OS=Saccharomyces cerevisiae (strain RM11-1a) GN=SHE10 PE=3 SV=1	66.77	0	0	8	8	9	9	15	16	NF	1900000	620000	1000000	620000	0	3.06452	1	1.6129	0.326316	0.526316	0.326316	0.526316
P39986|ATC6_YEAST	SPF1	Manganese-transporting ATPase 1 OS=Saccharomyces cerevisiae (strain ATCC 204508 / S288c) GN=SPF1 PE=1 SV=1	135.18	0	0	28	30	23	24	19	20	NF	6100000	3400000	2300000	2300000	0	2.65217	1.47826	1	0.557377	0.377049	0.557377	0.377049
P12866|STE6_YEAST	STE6	Alpha-factor-transporting ATPase OS=Saccharomyces cerevisiae (strain ATCC 204508 / S288c) GN=STE6 PE=1 SV=1	144.67	0	0	6	6	0	0	0	0	NF	430000	NF	NF	430000	0	1	0	0	0	0	0	0
P39007|STT3_YEAST	STT3	Dolichyl-diphosphooligosaccharide--protein glycosyltransferase subunit STT3 OS=Saccharomyces cerevisiae (strain ATCC 204508 / S288c) GN=STT3 PE=1 SV=2	81.48	0	0	7	7	0	0	4	4	NF	490000	NF	160000	160000	0	3.0625	0	1	0	0.326531	0	0.326531
P37297|STT4_YEAST	STT4	Phosphatidylinositol 4-kinase STT4 OS=Saccharomyces cerevisiae (strain ATCC 204508 / S288c) GN=STT4 PE=1 SV=1	214.47	0	0	11	11	4	4	2	2	NF	830000	140000	69000	69000	0	12.029	2.02899	1	0.168675	0.0831325	0.168675	0.0831325
Q07478|SUB2_YEAST	SUB2	ATP-dependent RNA helicase SUB2 OS=Saccharomyces cerevisiae (strain ATCC 204508 / S288c) GN=SUB2 PE=1 SV=1	50.28	0	0	6	6	3	3	3	3	NF	560000	120000	170000	120000	0	4.66667	1	1.41667	0.214286	0.303571	0.214286	0.303571
P12385|ERF1_YEAST	SUP45	Eukaryotic peptide chain release factor subunit 1 OS=Saccharomyces cerevisiae (strain ATCC 204508 / S288c) GN=SUP45 PE=1 SV=2	48.98	0	0	9	9	14	14	10	10	NF	1400000	880000	640000	640000	0	2.1875	1.375	1	0.628571	0.457143	0.628571	0.457143
Q04175|SXM1_YEAST	SXM1	Importin beta SMX1 OS=Saccharomyces cerevisiae (strain ATCC 204508 / S288c) GN=SXM1 PE=1 SV=1	108.34	0	0	17	18	11	14	9	10	NF	2700000	1200000	550000	550000	0	4.90909	2.18182	1	0.444444	0.203704	0.444444	0.203704
Q03640|TCB3_YEAST	TCB3	Tricalbin-3 OS=Saccharomyces cerevisiae (strain ATCC 204508 / S288c) GN=TCB3 PE=1 SV=1	170.97	0	0	15	15	4	4	11	11	NF	2000000	130000	520000	130000	0	15.3846	1	4	0.065	0.26	0.065	0.26
P38756|TCD1_YEAST	TCD1	tRNA threonylcarbamoyladenosine dehydratase 1 OS=Saccharomyces cerevisiae (strain ATCC 204508 / S288c) GN=TCD1 PE=1 SV=1	48.85	0	0	5	5	1	1	4	5	NF	490000	54000	180000	54000	0	9.07407	1	3.33333	0.110204	0.367347	0.110204	0.367347
P12612|TCPA_YEAST	TCP1	T-complex protein 1 subunit alpha OS=Saccharomyces cerevisiae (strain ATCC 204508 / S288c) GN=TCP1 PE=1 SV=2	60.44	0	0	12	12	4	4	11	11	NF	1500000	150000	500000	150000	0	10	1	3.33333	0.1	0.333333	0.1	0.333333
P04801|SYTC_YEAST	THS1	Threonine--tRNA ligase, cytoplasmic OS=Saccharomyces cerevisiae (strain ATCC 204508 / S288c) GN=THS1 PE=1 SV=2	84.47	0	0	6	7	7	7	11	12	NF	640000	220000	500000	220000	0	2.90909	1	2.27273	0.34375	0.78125	0.34375	0.78125
P40462|TM108_YEAST	TMA108	Protein TMA108 OS=Saccharomyces cerevisiae (strain ATCC 204508 / S288c) GN=TMA108 PE=1 SV=1	107.66	0	0	5	5	2	2	1	1	NF	290000	50000	36000	36000	0	8.05556	1.38889	1	0.172414	0.124138	0.172414	0.124138
A6ZRW3|TOM70_YEAS7	TOM70	Mitochondrial import receptor subunit TOM70 OS=Saccharomyces cerevisiae (strain YJM789) GN=TOM70 PE=3 SV=1	70.08	0	0	6	8	3	3	6	6	NF	560000	110000	150000	110000	0	5.09091	1	1.36364	0.196429	0.267857	0.196429	0.267857
P31383|2AAA_YEAST	TPD3	Protein phosphatase PP2A regulatory subunit A OS=Saccharomyces cerevisiae (strain ATCC 204508 / S288c) GN=TPD3 PE=1 SV=3	70.86	0	0	6	6	3	4	4	4	NF	350000	56000	160000	56000	0	6.25	1	2.85714	0.16	0.457143	0.16	0.457143
Q07527|TRM3_YEAST	TRM3	tRNA (guanosine(18)-2'-O)-methyltransferase OS=Saccharomyces cerevisiae (strain ATCC 204508 / S288c) GN=TRM3 PE=1 SV=1	164.94	0	0	29	31	28	29	16	16	NF	4400000	2400000	810000	810000	0	5.4321	2.96296	1	0.545455	0.184091	0.545455	0.184091
Q03496|TR732_YEAST	TRM732	tRNA (cytidine(32)-2'-O)-methyltransferase non-catalytic subunit TRM732 OS=Saccharomyces cerevisiae (strain ATCC 204508 / S288c) GN=TRM732 PE=1 SV=1	163.47	0	0	9	9	7	7	4	5	NF	840000	210000	220000	210000	0	4	1	1.04762	0.25	0.261905	0.25	0.261905
B3LGB9|TRM82_YEAS1	TRM82	tRNA (guanine-N(7)-)-methyltransferase non-catalytic subunit TRM82 OS=Saccharomyces cerevisiae (strain RM11-1a) GN=TRM82 PE=3 SV=1	50.43	0	0	6	6	7	7	0	0	NF	440000	280000	NF	280000	0	1.57143	1	0	0.636364	0	0.636364	0
P02557|TBB_YEAST	TUB2	Tubulin beta chain OS=Saccharomyces cerevisiae (strain ATCC 204508 / S288c) GN=TUB2 PE=1 SV=2	50.89	0	0	11	11	9	10	12	12	NF	3500000	1700000	2700000	1700000	0	2.05882	1	1.58824	0.485714	0.771429	0.485714	0.771429
P09734|TBA3_YEAST	TUB3	Tubulin alpha-3 chain OS=Saccharomyces cerevisiae (strain ATCC 204508 / S288c) GN=TUB3 PE=1 SV=1	49.66	0	0	9	12	6	7	6	10	NF	4200000	1300000	1000000	1000000	0	4.2	1.3	1	0.309524	0.238095	0.309524	0.238095
P20049|TYR1_YEAST	TYR1	Prephenate dehydrogenase [NADP(+)] OS=Saccharomyces cerevisiae (strain ATCC 204508 / S288c) GN=TYR1 PE=1 SV=2	50.89	0	0	12	14	9	10	4	4	NF	1500000	870000	270000	270000	0	5.55556	3.22222	1	0.58	0.18	0.58	0.18
P36421|SYYC_YEAST	TYS1	Tyrosine--tRNA ligase, cytoplasmic OS=Saccharomyces cerevisiae (strain ATCC 204508 / S288c) GN=TYS1 PE=1 SV=3	43.99	0	0	13	15	9	9	12	12	NF	1900000	690000	990000	690000	0	2.75362	1	1.43478	0.363158	0.521053	0.363158	0.521053
P52488|UBA2_YEAST	UBA2	Ubiquitin-activating enzyme E1-like OS=Saccharomyces cerevisiae (strain ATCC 204508 / S288c) GN=UBA2 PE=1 SV=1	71.21	0	0	10	10	4	4	0	0	NF	750000	180000	NF	180000	0	4.16667	1	0	0.24	0	0.24	0
P07259|PYR1_YEAST	URA2	Protein URA2 OS=Saccharomyces cerevisiae (strain ATCC 204508 / S288c) GN=URA2 PE=1 SV=5	244.89	0	0	53	55	46	48	35	36	NF	10000000	3700000	2000000	2000000	0	5	1.85	1	0.37	0.2	0.37	0.2
P42945|UTP10_YEAST	UTP10	U3 small nucleolar RNA-associated protein 10 OS=Saccharomyces cerevisiae (strain ATCC 204508 / S288c) GN=UTP10 PE=1 SV=1	199.96	0	0	6	7	2	2	3	3	NF	390000	100000	110000	100000	0	3.9	1	1.1	0.25641	0.282051	0.25641	0.282051
P39968|VAC8_YEAST	VAC8	Vacuolar protein 8 OS=Saccharomyces cerevisiae (strain ATCC 204508 / S288c) GN=VAC8 PE=1 SV=3	63.17	0	0	9	10	5	5	8	8	NF	2700000	430000	510000	430000	0	6.27907	1	1.18605	0.159259	0.188889	0.159259	0.188889
P41807|VATH_YEAST	VMA13	V-type proton ATPase subunit H OS=Saccharomyces cerevisiae (strain ATCC 204508 / S288c) GN=VMA13 PE=1 SV=1	54.38	0	0	19	26	19	43	17	20	NF	9800000	6400000	2500000	2500000	0	3.92	2.56	1	0.653061	0.255102	0.653061	0.255102
P34110|VPS35_YEAST	VPS35	Vacuolar protein sorting-associated protein 35 OS=Saccharomyces cerevisiae (strain ATCC 204508 / S288c) GN=VPS35 PE=1 SV=2	109.07	0	0	5	6	3	4	2	2	NF	470000	150000	36000	36000	0	13.0556	4.16667	1	0.319149	0.0765957	0.319149	0.0765957
P39109|YCFI_YEAST	YCF1	Metal resistance protein YCF1 OS=Saccharomyces cerevisiae (strain ATCC 204508 / S288c) GN=YCF1 PE=1 SV=2	171.01	0	0	7	7	4	4	9	9	NF	950000	210000	570000	210000	0	4.52381	1	2.71429	0.221053	0.6	0.221053	0.6
P53206|CYSKL_YEAST	YGR012W	Putative cysteine synthase OS=Saccharomyces cerevisiae (strain ATCC 204508 / S288c) GN=YGR012W PE=1 SV=1	42.77	0	0	5	5	2	2	1	1	NF	310000	48000	21000	21000	0	14.7619	2.28571	1	0.154839	0.0677419	0.154839	0.0677419
P38708|YHI0_YEAST	YHR020W	Putative proline--tRNA ligase YHR020W OS=Saccharomyces cerevisiae (strain ATCC 204508 / S288c) GN=YHR020W PE=1 SV=1	77.34	0	0	12	12	15	15	11	11	NF	2100000	700000	890000	700000	0	3	1	1.27143	0.333333	0.42381	0.333333	0.42381
P32795|YME1_YEAST	YME1	Mitochondrial inner membrane i-AAA protease supercomplex subunit YME1 OS=Saccharomyces cerevisiae (strain ATCC 204508 / S288c) GN=YME1 PE=1 SV=1	81.72	0	0	7	7	8	8	8	8	NF	1100000	690000	320000	320000	0	3.4375	2.15625	1	0.627273	0.290909	0.627273	0.290909
P53723|YN8B_YEAST	YNR021W	UPF0674 endoplasmic reticulum membrane protein YNR021W OS=Saccharomyces cerevisiae (strain ATCC 204508 / S288c) GN=YNR021W PE=1 SV=3	47.06	0	0	5	5	3	3	3	3	NF	530000	290000	84000	84000	0	6.30952	3.45238	1	0.54717	0.158491	0.54717	0.158491
P53729|YN8H_YEAST	YNR029C	Uncharacterized protein YNR029C OS=Saccharomyces cerevisiae (strain ATCC 204508 / S288c) GN=YNR029C PE=1 SV=1	48.09	0	0	5	5	4	4	2	2	NF	750000	420000	130000	130000	0	5.76923	3.23077	1	0.56	0.173333	0.56	0.173333
Q12496|YO098_YEAST	YOL098C	Uncharacterized protein YOL098C OS=Saccharomyces cerevisiae (strain ATCC 204508 / S288c) GN=YOL098C PE=1 SV=1	118.32	0	0	13	13	12	12	4	4	NF	1400000	640000	200000	200000	0	7	3.2	1	0.457143	0.142857	0.457143	0.142857
Q06523|YP148_YEAST	YPR148C	Uncharacterized protein YPR148C OS=Saccharomyces cerevisiae (strain ATCC 204508 / S288c) GN=YPR148C PE=1 SV=1	49.25	0	0	14	21	11	12	9	10	NF	3600000	1500000	1000000	1000000	0	3.6	1.5	1	0.416667	0.277778	0.416667	0.277778
